# Metabolic reprogramming of methylthioadenosine-dependent sulfur recycling is a major driver of CHIKV infection

**DOI:** 10.1101/2025.07.11.664323

**Authors:** Jackson M. Muema, Myriam Friemelt, Heike Overwin-Moser, Ulrike Beutling, Raimo Franke, Mark Brönstrup, Peter Sandner, Ursula Bilitewski

## Abstract

The supply of key metabolites into viral replication compartments must be assured through a coordinated reprogramming of host metabolic pathways. For chikungunya virus (CHIKV), the cellular metabolites required for a successful infection are largely unknown. We show that CHIKV reprograms sulfur-dependent pathways. To maintain the resupply of thiols, the methionine (Met) salvage players, 5ʹ-methylthioadenosine (MTA) and methionine adenosyltransferase-2a (Mat2a) are co-induced specifically. Under sulfur-depleted conditions, exogenously added MTA restores CHIKV replication more efficiently than its precursor *S*-adenosylmethionine, while inhibitions of Mat2a or *de novo* cysteine (Cys) biosynthesis reduce viral infectivity. Upon sulfur insufficiency CHIKV upregulates the U_34_-tRNA methyltransferase ALKBH8, and when ALKBH8 is deleted, virus replication is reduced by impairing sulfur relay, recapitulating Met-Cys deprivation effects. We found that MTA-mediated CHIKV replication occurs via m^6^A-independent priming, and that the *S*-adenosylhomocysteine hydrolase inhibitors DzNep and Adox, inhibited CHIKV replication with nanomolar potency. Our findings uncovered a major pro-CHIKV metabolic rheostat regulating tRNA modifications that can be targeted with host-directed antiviral agents.
