## Supplementary material for "Metabolic reprogramming of methylthioadenosine-dependent sulfur recycling is a major driver of CHIKV infection": Table S1

### Sheet: Huh7.5.1 cells
	Metabolite name from Huh7.5.1 cells infected with CHIKV	MOI 0.2		MOI 2		MOI 20
HMDB ID		Average Log2 FC	p-value (-log10)	Average Log2 FC	p-value (-log10)	Average Log2 FC	p-value (-log10)
HMDB0002183	(4Z,7Z,10Z,13Z,16Z,19Z)-4,7,10,13,1 6,19-Docosahexaenoic acid					-0.181	0.147
HMDB0000694	(S)-2-Hydroxyglutarate					0.359	0.049
HMDB0007865	1,2-dioleoyl-sn-Glycero-3-Phosphate					-1.06	0.872
	1,2-dipalmitoyl-sn-glycero-3-PC	-0.288	0.322			-0.733	2.374
	10-Pyrene-PC			0.709	0.202
HMDB0004667	13(R)-HODE			-1.022	1.415	0.164	0.107
HMDB0244507	13E-Docosenamide					-0.198	0.018
HMDB0244507	13Z-Docosenamide			1.206	0.789
HMDB0002685	17,20-dimethyl Prostaglandin F1α					0.172	1.825
HMDB0000429	17a-Estradiol	-0.603	1.841
	1-hexadecylpyridinium	0.99	2.368	0.063	0.388
HMDB0002017	1-Phenylethylamine	-0.178	3.32
HMDB0008048	1-Stearoyl-2-Arachidonoyl PC					-0.389	0.881
HMDB0341116	2-Amino-p-cresol			0.858	0.495
HMDB0000466	3-Methylindole	0.622	1.343
HMDB0000479	3-Methyl-L-histidine					0.058	0.802
HMDB0006248	5-L-Glutamyl-L-alanine					-0.198	1.432
HMDB0001173	5'-Methylthioadenosine			2.782	2.854
HMDB0000267	5-Oxo-D-Proline			2.238	2.295
HMDB0000503	7a-Hydroxy-3-oxo-5b-cholanoic acid	1.234	1.801			0.487	0.175
HMDB0000501	7-Ketocholesterol					0.088	1.09
HMDB0001107	7-Methylguanosine					0.964	0.395
	8,9-EE-14(Z)-E					-0.463	0.356
HMDB0031003	9-Decenoic acid					-0.148	0.049
HMDB0004701	9R,10S-EpOME	1.27	2.403
HMDB0011757	Acetyl-DL-Valine					1.067	0.818
HMDB0000034	Adenine			2.743	2.58	1.609	0.441
HMDB0000050	Adenosine			-0.048	0.037
HMDB0001178	Adenosine 5'-Diphosphoribose			0	1.6
HMDB0000045	Adenosine 5'-monophosphate	3.541	3.05	1.614	0.789
	Ala Ala Lys					0.036	0.489
	Ala Gln Val Lys Gly	0.297	1.062
	Ala Pro Asn			2.539	0.89
	Ala Val Lys					-0.007	0.449
HMDB0001043	Arachidonic Acid (peroxide free)	2.552	2.671
	Arachidonoyl PAF C-16					-0.571	0.738
	Arachidonoyl thio-PC					-0.274	0.811
	Arg Glu Lys Asp Lys	0.672	1.269			-1.081	0.185
	Arg Leu Gly	0	2.079
HMDB0028722	Arg Val					2.683	0.357
	Arg-Lys-Glu-Val-Tyr					-0.748	0.199
HMDB0000706	Asn Phe			-0.251	0.331
	Asp Arg Lys Lys					-0.131	1.493
HMDB0028753	Asp Gly			0.434	0.638	0.168	0.619
HMDB0028766	Asp val			2.373	1.397
HMDB0249243	BiS-(2-ethylhexyl)-phthalate			0.577	0.189
HMDB0000058	cAMP	0.534	0.784	1.26	2.27
HMDB0000064	Creatine			-1.153	1.258
HMDB0000641	D/L-glutamine			0.304	0.113
HMDB0251528	D/L-proline			-0.648	0.618	-1.314	2.491
	dehydroabietadienol			-5.19	1.385	0.053	0.428
HMDB0000626	Deoxycholic acid			1.203	0.846
HMDB0060180	D-Glycerate 3-phosphate			0	1.675
HMDB0000076	dihydrouracil			-0.064	0.317
HMDB0000719	DL-Homoserine					1.138	0.413
HMDB0013609	DL-Tryptophan					1.188	1.675
	Docosyl acetate			1.225	0.47
	Dodecylphosphocholine					-0.031	0.364
HMDB0250791	D-phenylalanine	-0.713	0.611	1.27	1.717
	Eicosapentaenoic Acid methyl ester	0.216	1.547
	enantio-PAF C-16			0.646	0.197
HMDB0005015	Gabapentin	0.064	0.984	0.538	1.382	0.226	0.809
HMDB0029147	Gamma-Glutamylglutamine	-0.097	1.449
HMDB0028790	Gln Ala	0.114	0.167	-1.223	0.806
HMDB0028797	Gln Gly					-0.02	0.209
	Gln Lys Leu	-0.406	3.538
	Gln Met Gly					-0.069	0.262
HMDB0003764	Glu Ala			3.265	3.429
HMDB0000148	Glutamic acid			-0.142	1.426
HMDB0000125	Glutathione	-2.125	1.709	1.123	0.594
	Gly Val Arg	0	0.755
HMDB0000086	Glycerophosphocholine	-2.273	3.864	-0.281	0.35
HMDB0000721	Glycylproline			-2.193	0.794
	His Phe Ile Lys					1.251	0.621
	His Trp Asp His Leu	-0.095	0.388
HMDB0000732	Hydroxykynurenine	-0.096	1.496
HMDB0000733	Hyodeoxycholic acid	1.362	1.557
	Ile Arg Asp	0.516	0.938
	Ile His Pro Lys Asn					-0.694	0.05
	Ile Lys Arg Asp Phe					-1.062	1.63
	Ile Lys Leu	0.325	0.616			-0.066	1.286
HMDB0003320	Indole-3-carboxylic acid			-1.557	0.707
HMDB0000734	indoleacrylic acid	-0.357	3.191	0.962	1.948
HMDB0000175	Inosine 5'-monophosphate (IMP)			2.545	2.18
	Leu Tyr Val Lys	0.352	2.313			0.592	0.677
HMDB0060475	L-Glutamate					-0.38	2.608
HMDB0000641	L-glutamine			0.181	0.654
HMDB0000177	L-histidine			0.872	1.106	-1.234	0.606
HMDB0000172	L-isoleucine	0.052	1.078	-0.485	0.834	0.898	0.323
HMDB0000159	L-Phenylalanine					1.188	1.859
HMDB0000716	L-Pipecolic acid			-0.486	0.664
HMDB0000167	L-threonine / Homoserine	-0.01	0.657	1.25	1.647
HMDB0000929	L-Tryptophan	1.748	1.965	1.124	2.007
HMDB0000158	L-Tyrosine	0.07	1.071	-0.412	0.808	0.336	1.399
	Lys Glu Arg Phe Ala					-0.427	0.002
	Lys His Asp					0.903	0.547
	Lys Lys Lys					0.013	0
	Lys Phe Phe			1.183	0.901
	Lys Tyr Tyr Arg Val					-0.697	0.83
	Lyso-PAF C-16					-0.521	0.195
	Lyso-PAF C-18					2.365	0.068
HMDB0000765	Mannitol			0.019	0.362
	Met Asn Ala	1.126	1.93
	Methyl dehydroabietate					-0.134	0.263
	Methylcarbamyl PAF C-8					0.533	0.398
	Mz 1011.6					0.044	0.573
	Mz 107.6					0.024	0.311
	Mz 108.082	-0.817	2.698	0.199	1.012
	Mz 114.09409	-0.853	1.669
	Mz 115.965			0.742	0.346
	Mz 121.6					-0.001	0.632
	Mz 122.097			0.363	1.582
	Mz 123.09899	0.474	1.212
	Mz 129.6					-0.012	0.732
	Mz 130.6					-0.126	0.223
	Mz 135.6					0.027	0.312
	Mz 136.113	-0.818	2	0.376	1.549
	Mz 144.984	-1.39	0.97	-2.169	1.381
	Mz 145.9					0.004	0.26
	Mz 149.0			2.481	0.823	0.522	0.338
	Mz 157.6					0.11	0.814
	Mz 157.9					-0.67	0.422
	Mz 158.005			-0.616	0.891
	Mz 158.006	-2.248	1.752	-0.833	1.227
	Mz 158.965	1.337	1.85	-0.357	0.589
	Mz 162.0629	0.058	1.143
	Mz 171.151	-0.238	0.991	0.076	0.643
	Mz 182.963	-0.944	4.369	-0.117	0.633
	Mz 185.115			0.214	0.301
	Mz 185.117			0.804	1.488
	Mz 186.13541	-0.081	0.908
	Mz 191.09014	-2.532	0.736
	Mz 200.18			0.265	0.484	-0.015	0.307
	Mz 200.20525	1.139	2.138
	Mz 204.09097	-0.84	1.626
	Mz 215.130			-0.225	0.358
	Mz 216.92797	-0.973	0.802	-0.19	0.279
	Mz 217.107			0.034	0.279
	Mz 217.10943	1.158	0.749
	Mz 222.117			-1.485	1.003
	Mz 225.2					0.069	0.316
	Mz 225.6					0.24	0.902
	Mz 226.22141	0	1.642
	Mz 226.2217	-0.318	2.552
	Mz 226.95697	1.703	1.902
	Mz 228.20069	-0.27	1.039
	Mz 228.27393	-0.144	2.672
	Mz 234.2			1.749	1.167
	Mz 253.2					0.06	0.395
	Mz 254.25355	1.199	1.391
	Mz 272.6					-0.038	0.725
	Mz 273.170			0.412	0.556
	Mz 280.26885	1.396	1.937
	Mz 282.28546	0.308	0.704
	Mz 287.27539	-0.108	1.593
	Mz 289.21822	-0.136	2.11
	Mz 298.35322	-0.935	1.759
	Mz 298.35451	1.844	2.678
	Mz 301	1.113	1.538			0.463	0.102
	Mz 331.209			0.928	0.426
	Mz 338.34892	1.875	2.373
	Mz 340.3					-0.041	0.012
	Mz 341.27344	1.696	2.525
	Mz 349					0.049	0.654
	Mz 361.6					0.24	0.615
	Mz 362.93491	1.129	1.797
	Mz 368.6					-1.011	0.91
	Mz 429.3					1.016	0.77
	Mz 429.6					0.26	0.513
	Mz 430.92456	1.912	2.02
	Mz 485.1214	0.486	2.227
	Mz 496.35014	0.728	0.895
	Mz 497.6					0.341	0.809
	Mz 498.91331	2.118	2.102
	Mz 523.4					0.588	1.231
	Mz 559.1	0.762	1.744	0.952	0.62	0.027	0.415
	Mz 565.6					0.264	0.798
	Mz 566.9026	2.084	2.509
	Mz 629.1					-0.07	0.786
	Mz 632.2					-0.012	0.615
	Mz 633.16334	1.636	2.206
	Mz 633.6					0.266	0.768
	Mz 634.89194	1.037	1.409
	Mz 689.6					-1.206	0.868
	Mz 701.57458	1.149	1.498			0.377	0.925
	Mz 702.6					-1.378	0.312
	Mz 702.864			1.197	0.594
	Mz 702.88061	0.48	1.612
	Mz 703.59054	-0.939	1.04
	Mz 704.5	-0.387	0.784			-0.845	0.951
	Mz 726.5					-0.788	0.199
	Mz 729.6					-0.868	1.72
	Mz 730.55439	-0.433	3.573
	Mz 738.5					-1.236	0.125
	Mz 739.6					-1.439	0.933
	Mz 755.6					-1.076	1.574
	Mz 760.6	-0.441	3.001			-0.282	1.269
	Mz 762.5					-1.077	0.653
	Mz 763.6					-1.034	1.247
	Mz 765.6					-1.297	0.621
	Mz 766.55242	1.139	3.326
	Mz 770.87011	1.577	1.947
	Mz 772.5997	2.007	2.297
	Mz 779.6					-0.62	0.316
	Mz 780.56959	-0.918	0.39
	Mz 781.188	-1.679	1.726	0.405	0.128
	Mz 781.6					0.648	0.151
	Mz 785.6					-0.223	0.203
	Mz 786.61843	-1.886	2.238
	Mz 789.6					-1.384	0.22
	Mz 790.55375	-1.114	1.01
	Mz 802.5521	-0.647	0.902
	Mz 803.6					-1.508	1.002
	Mz 804.6					-0.778	0.17
	Mz 805.6					-1.073	0.132
	Mz 806.58556	-1.459	1.279
	Mz 819.6					-0.847	0.898
	Mz 830.6					-0.916	0.105
	Mz 831.6					-1.147	0.786
	Mz 838.85929	1.453	1.744
	Mz 845.6					-1.059	0.741
	Mz 850.57204	-0.196	3.399
	Mz 875.6					-0.22	0.067
	Mz 876.58707	-0.169	1.271
	Mz 887.6					-0.883	1.888
	Mz 918.56044	1.094	1.458
	Mz 955.6					-0.081	0.682
	Mz 971.6					-0.194	0.769
	N-3-oxo-hexadec-11(Z)-enoyl-L-Homoserine lactone	0.803	3.118	1.259	1.194
HMDB0000215	N-Acetyl-D-glucosamine	-0.193	2.189			-0.075	0.006
HMDB0002931 / HMDB0003339	N-Acetyl-DL-serine / L-glutamate	0.158	0.357
HMDB0094701	N-Acetylproline					0.586	0.048
HMDB0000221	NADPH	2.022	1.738			-0.275	1.075
	N-butyryl-L-Homocysteine thiolactone					0.976	1.478
HMDB0243828	n-Pentadecylamine			-2.333	0.365	0.215	0.049
HMDB0000782	Octadecanedioic acid	-0.443	2.223
HMDB0002117	Oleamide	0.103	0.8	-0.502	0.292	-0.029	0.356
HMDB0002088	Oleoyl Ethanolamide					0.67	0.904
	Oleoyl Ethyl Amide	1.009	1.173	-1.389	0.297	-0.167	0.636
HMDB0062195	PAF C-16	1.375	2.082
HMDB0000220	Palmitic acid	1.059	1.906	-0.069	0.129
HMDB0012273	Palmitic amide	2.861	2.718	-0.203	0.29	0.06	0.848
	Palmitoyl Ethanolamide-d4					0.247	0.069
	Palmitoyl N-Isopropylamide			-0.065	0.534	-0.28	1.496
HMDB0000210	Pantothenic acid	-0.078	1.782	1.547	2.732	0.838	0.095
	PC 16:1e; PC 14:1e/2:0; [M+H]+			1.691	0.896	0.332	0.016
	PC 18:1e; PC 16:1e/2:0; [M+H]+			1.081	0.452
HMDB0009095	PC 36:5; PC 18:2-18:3; [M+H]+			0.799	0.293
HMDB0007991	PC 38:6; PC 20:1-18:5; [M+H]+			1.218	0.398
HMDB0011206	PC(16:0/0:0)[U] / PC(16:0/0:0)[rac]			1.018	0.379	0.499	0.143
HMDB0011309	PC(18:1(9Z)/18:1(9Z))			0.642	0.171
HMDB0008172	PC(18:3(6Z,9Z,12Z)/18:3(6Z,9Z,12Z))					0.003	0.8
HMDB0008511	PC(20:5(5Z,8Z,11Z,14Z,17Z)/20:5(5Z,8Z,11Z,14Z,17Z))					-0.58	1.05
	PE 38:4; PE 19:2-19:2; [M+H]+			0.299	0.065
	PE 38:5; PE 20:0-18:5; [M+H]+			1.574	0.414
	PE 40:7; PE 20:3-20:4; [M+H]+			1.642	0.427
	PE(14:0/19:0cycw8c)			1.27	0.376
	PE(16:0/19:0)			-0.015	0.036
HMDB0011506	PE(18:1(9Z)/0:0)	-0.131	1.262			0.127	1.184
	PE(19:0cycv8c/16:1(9Z))			1.021	0.321
	PE(19:1(9Z)/0:0)	1.295	2.719
HMDB0261343	PE(19:iso/18:1(9Z))			0.636	0.163
	Phe Cys Leu Phe Arg	-0.255	5.047			0.219	0.961
HMDB0001565	Phosphocholine	0.072	0.201	0.997	0.733	2.223	1.237
HMDB0000272	Phospho-L-serine			0.086	0.183
	PLC thio-PIP2			0.977	0.532
	Pro Ala Gln					0.045	0.328
HMDB0253028	Pro Leu			0.184	0.339	0.098	4.585
HMDB0029026	Pro Ser			0	2.752	1.075	1.238
HMDB0029030	Pro Val	-0.845	0.747	2.22	1.84
HMDB0256934	Pyocyanin					1.31	0.409
HMDB0000267	Pyroglutamic acid	-0.096	0.655			-1.206	1.429
HMDB0003072	Quinate	-0.799	1.42
HMDB0001852	Retinoic acid					-0.077	0.609
	Ser Asp Gln					0.22	0.091
HMDB0029032	Ser-Ala-OH			2.044	1.519	0.457	1.832
	SM d34:2; SM d22:2/12:0; [M+H]+			0.59	0.36
HMDB0061712	SM(d18:1/16:0)			1.834	0.435
HMDB0001256	Spermine	0.547	1.116	0.311	0.629	0.028	0.086
HMDB0034146	Stearamide	1.079	1.683	-0.034	0.235	-0.243	0.792
HMDB0002003	Tetracosanoic acid	-0.789	1.027
HMDB0029064	Thr Ile	-0.257	1.152	0.422	0.637	0.147	1.1
HMDB0029070	Thr Ser			3.061	2.704
HMDB0029071	Thr Thr			2.145	1.625
	Thr Val Leu Thr Ser					0.451	0.61
HMDB0029080	Trp Cys					0.339	0.169
	Tyr Phe Asn					1.176	0.41
HMDB0000295	Uridine diphosphate (UDP)					-0.264	1.228
HMDB0000290	Uridine diphosphate-N-acetylglucosamine	-0.773	1.565			0.094	0.149
	Val Val Lys					0.033	1.145
HMDB0000892	Valeric acid					1.217	1.28
	ZK118182 isopropyl ester					0.694	0.105

### Sheet: Vero E6 cells
		Metabolite name from Vero E6 cells infected with CHIKV	MOI 0.2		MOI 2		MOI 20
	HMDB ID		Average Log2 FC	p-value (-log10)	Average Log2 FC	p-value (-log10)	Average Log2 FC	p-value (-log10)
	HMDB0000694	(S)-2-Hydroxyglutarate					-0.025	0.029
	HMDB0007865	1,2-dioleoyl-sn-Glycero-3-Phosphate					-0.391	0.347
		1,2-dipalmitoyl-sn-glycero-3-PC	-0.496	2.314			-0.296	0.174
		10-Pyrene-PC			2.55	0.724
		11Z-hexadecenoic acid					0.089	0.552
	HMDB0004667	13(R)-HODE			-1.025	2.033	-0.22	1.324
	HMDB0244507	13E-Docosenamide					0.676	0.485
	HMDB0244507	13Z-Docosenamide			1.945	1.621
	HMDB0002685	17,20-dimethyl Prostaglandin F1α					-0.039	0.104
	HMDB0000429	17a-Estradiol	0.369	0.734
		1-hexadecylpyridinium	1.256	1.413	-0.06	0.96
	HMDB0002017	1-Phenylethylamine	-0.189	3.064
	HMDB0341116	2-Amino-p-cresol			1.385	0.788
		2-O-methyl PAF C-18					0.087	0.308
	HMDB0000466	3-Methylindole	-0.278	0.585			-0.265	0.671
	HMDB0000479	3-Methyl-L-histidine					0.145	0.424
	HMDB0006248	5-L-Glutamyl-L-alanine					-0.403	0.278
	HMDB0000982	5-Methylcytidine					0.465	0.199
	HMDB0001173	5'-Methylthioadenosine			1.934	1.873
	HMDB0000267	5-Oxo-D-Proline			2.052	2.03
	HMDB0000503	7a-Hydroxy-3-oxo-5b-cholanoic acid	1.404	1.677			0.915	1.659
	HMDB0000501	7-Ketocholesterol					0.03	0.164
	HMDB0001107	7-Methylguanosine					0.314	1.632
	HMDB0031003	9-Decenoic acid					0.02	0.104
	HMDB0004701	9R,10S-EpOME	0.988	1.402
	HMDB0247961	Aconitic acid					0.115	0.338
	HMDB0000034	Adenine			1.81	1.853	0.285	1.5
	HMDB0000050	Adenosine			-0.539	0.885
	HMDB0001178	Adenosine 5'-Diphosphoribose			1.526	0.925
	HMDB0000045	Adenosine 5'-monophosphate	0.536	0.34	2.859	2.468
		Ala Ala Lys					0.049	0.286
		Ala Gln Val Lys Gly	0.385	1.112
		Ala Pro Asn			1.602	1.546
		Ala Val Lys					-0.069	0.372
	HMDB0001043	Arachidonic Acid (peroxide free)	2.265	0.804
		Arachidonoyl PAF C-16					-0.102	0.655
		Arachidonoyl thio-PC					0.127	0.449
		Arg Glu Lys Asp Lys	0.87	0.804			0.277	0.315
		Arg Leu Gly	0.079	0.281
		Asn Cys Ala					-0.724	0.529
	HMDB0000706	Asn Phe			-0.351	0.743
	HMDB0028753	Asp Gly			-0.817	0.575	0.114	0.351
	HMDB0028766	Asp val			-1.314	0.523
	HMDB0249243	BiS-(2-ethylhexyl)-phthalate			2.433	1.38
	HMDB0000058	cAMP	1.249	2.131	1.023	0.925
	HMDB0000064	Creatine			-0.709	0.609	-0.439	0.974
	HMDB0000641	D/L-glutamine			0.657	0.332
	HMDB0251528	D/L-proline			-1.383	0.827
		dehydroabietadienol			0	1.987	0.048	0.372
	HMDB0000626	Deoxycholic acid			2.012	1.726
	HMDB0060180	D-Glycerate 3-phosphate			-1.387	0.995
	HMDB0000076	dihydrouracil			-2.057	0.875
	HMDB0000719	DL-Homoserine					0.32	1.643
	HMDB0250791	DL-Phenylalanine	-0.554	0.461
	HMDB0013609	DL-Tryptophan					0.515	1.505
		Docosyl acetate			1.86	0.876
		Dodecylphosphocholine					-0.096	0.262
	HMDB0250791	D-phenylalanine			0.786	0.572
		D-Sorbitol					-0.118	1.097
		Eicosapentaenoic Acid methyl ester	0.53	1.007
		enantio-PAF C-16			1.65	0.661
	HMDB0005015	Gabapentin	-0.294	0.349	0.434	0.948
	HMDB0029147	Gamma-Glutamylglutamine	-0.224	1.834
	HMDB0028790	Gln Ala	0.119	0.372	-3.159	1.675
		Gln Lys Leu	-0.399	2.4
	HMDB0003764	Glu Ala			0.11	0.748
	HMDB0000148	Glutamic acid			-0.736	1.139
	HMDB0000125	Glutathione	-3.598	1.944	1.911	1.113
		Gly Met Asp					-0.141	0.467
		Gly Val Arg	-1.151	1.293
	HMDB0000086	Glycerophosphocholine	-1.544	1.911	-0.187	0.693
	HMDB0000721	Glycylproline			-2.954	0.907
		His Trp Asp His Leu	0.27	0.441
	HMDB0000732	Hydroxykynurenine	-0.017	0.049
	HMDB0000733	Hyodeoxycholic acid	1.959	1.604
		Ile Arg Asp	1.996	2.066
		Ile Arg Val					-0.235	0.394
		Ile Lys Arg Asp Phe					-0.808	0.833
		Ile Lys Leu	1.096	1.396			0.02	0.096
		Ile Thr Val					0.668	2.043
	HMDB0003320	Indole-3-carboxylic acid			-3.372	1.349
	HMDB0000734	Indoleacrylic acid	-0.214	1.446	0.369	0.469
	HMDB0000175	Inosine 5'-monophosphate (IMP)			0.921	0.704
		Leu Tyr Val Lys	0.356	1.572			-0.022	0.159
		Leukotriene B4-3-aminopropylamide					-0.095	0.974
	HMDB0000641	L-glutamine			0.477	1.231
	HMDB0000177	L-histidine			0.542	0.304
	HMDB0000172	L-isoleucine			-0.912	0.852	0.449	1.527
	HMDB0000172	L-Leucine / isoleucine	-0.512	0.465
	HMDB0000159	L-Phenylalanine					0.339	0.914
	HMDB0000716	L-Pipecolic acid			-0.028	0.202
	HMDB0000167	L-threonine / Homoserine	0.153	0.182	0.747	0.559
	HMDB0000929	L-tryptophan	0.971	0.934	0.337	0.371
	HMDB0000158	L-Tyrosine	-0.46	0.431	-0.788	0.943	0.306	0.925
		Lys Glu Arg Phe Ala					-0.223	0.984
		Lys His Asp					0.389	1.094
		Lys Lys Lys					0.013	0.051
		Lys Phe Phe			2.213	2.043
	HMDB0000765	Mannitol			-0.723	0.921
		Met Asn Ala	1.036	1.878
		Mz 1011.6					-0.047	0.188
		Mz 108.082	1.493	1.667	0.63	2.318	0.011	0.054
		Mz 114.094	-1.204	2.14
		Mz 115.965			0.263	0.173
		Mz 122.097			0.659	1.915	-0.02	0.182
		Mz 123.098	1.116	1.751
		Mz 130.2					-0.618	0.179
		Mz 136.1	0.392	0.688	0.682	2.037	0.107	0.985
		Mz 144.9					0.063	0.446
		Mz 144.984	-1.387	1.09	-1.315	2.002
		Mz 149.023			1.17	1.269
		Mz 158.005			-0.436	1.017
		Mz 158.006	-2.276	1.339	-0.785	1.251
		Mz 158.9					0.04	0.173
		Mz 158.965	1.257	1.691	-0.765	1.134
		Mz 162.062	-0.157	0.166
		Mz 171.151	-0.094	0.714	-0.119	0.788
		Mz 182.963	-0.495	1.556	-0.02	0.02
		Mz 185.115			0.065	0.049
		Mz 185.117			0.941	1.823
		Mz 186.135	-0.198	1.273
		Mz 191.090	-1.123	0.507
		Mz 200.18			0.547	1.676	-0.071	0.139
		Mz 200.205	0.914	1.004
		Mz 204.090	-1.145	1.947
		Mz 215					-0.483	1.685
		Mz 215.130			-1.003	0.966
		Mz 216.9					0.023	0.09
		Mz 216.927	-0.221	0.642
		Mz 216.928			-0.788	0.494
		Mz 217.107	0.828	0.959	-0.017	0.687
		Mz 222.117			-2.475	0.948
		Mz 226.2					0.029	0.186
		Mz 226.2					-0.014	0.062
		Mz 226.221	0.016	0.089
		Mz 226.221	-0.124	0.763
		Mz 226.9					0.117	0.668
		Mz 226.95697	3.542	1.487
		Mz 228.200	-0.143	0.831
		Mz 228.273	-0.197	2.57
		Mz 228.3					-1.124	2.14
		Mz 232.2					-0.758	1.458
		Mz 234.2			1.466	1.516
		Mz 254.253	1.063	1.334
		Mz 273.170			-0.025	0.363
		Mz 273.2					0.032	0.218
		Mz 280.268	1.322	1.602
		Mz 282.285	0.572	1.147
		Mz 287.275	0.007	0.093
		Mz 289.218	-0.029	0.794
		Mz 298.353	-1.617	1.369
		Mz 298.354	0.427	0.331
		Mz 301.147	1.168	1.674
		Mz 317.2					-0.009	0.059
		Mz 331.209			0	1.965
		Mz 338.348	2.115	0.795
		Mz 341.273	1.61	2.219
		Mz 362.9					0.053	0.187
		Mz 362.934	1.073	1.64
		Mz 430.9					0.013	0.043
		Mz 430.924	1.662	0.801
		Mz 485.1					-0.019	0.079
		Mz 485.121	0.223	0.843
		Mz 496.350	1.882	0.927
		Mz 498.9					0.095	0.343
		Mz 498.913	2.956	1.212
		Mz 559.131			1.917	1.537
		Mz 559.141	0.807	0.878
		Mz 566.9	2.941	0.925			-0.005	0.025
		Mz 633.163	2.128	1.185			0.141	0.249
		Mz 634.891	0	0.937			-0.037	0.149
		Mz 701.574	3.263	1.465
		Mz 702.864			1.196	3.512
		Mz 702.880	2.877	1.018			-0.034	0.127
		Mz 703.590	-1.905	1.757			-0.064	0.053
		Mz 704.5	-0.428	1.374			-0.982	0.844
		Mz 718.6					-0.85	0.713
		Mz 722.5					-0.352	0.255
		Mz 730.554	-0.214	1.826			-0.813	0.836
		Mz 760.6	-0.052	0.131			-0.204	0.111
		Mz 766.552	0.149	0.373
		Mz 770.870	3.267	1.91			0.035	0.104
		Mz 772.599	2.327	1.204			-0.608	0.012
		Mz 780.569	-0.43	0.226			0.009	0.008
		Mz 781.188	-1.565	1.445	1.561	1.235	0.197	0.262
		Mz 782.6					-0.193	0.11
		Mz 786.6	-1.317	0.85			-0.201	0.106
		Mz 790.553	0	1.701
		Mz 802.552	-1.059	1.935
		Mz 806.585	-1.622	1.625			-0.348	0.281
		Mz 838.859	3.54	1.97
		Mz 850.572	-0.024	0.861
		Mz 850.6					-0.124	0.076
		Mz 876.587	-0.385	0.818			-0.092	0.056
		Mz 918.560	2.899	1.613
		N-3-oxo-hexadec-11(Z)-enoyl-L-Homoserine lactone	1.308	1.95	1.903	1.419
	HMDB0000215	N-Acetyl-D-glucosamine	-0.564	1.346			-0.202	0.563
	HMDB0002931 / HMDB0003339	N-Acetyl-DL-serine / L-glutamate	0.769	1.462
	HMDB0094701	N-ACETYLPROLINE					0.012	0.057
	HMDB0000221	NADPH	3.291	1.137			-0.31	0.179
		N-butyryl-L-Homocysteine thiolactone					0.395	2.07
	HMDB0243828	n-Pentadecylamine			-0.172	0.7	-0.065	0.122
	HMDB0000782	Octadecanedioic acid	-0.214	1.407
	HMDB0002117	Oleamide	-0.064	0.568	-0.85	0.341	-0.082	0.651
	HMDB0002088	Oleoyl Ethanolamide					0.249	0.402
		Oleoyl Ethyl Amide	0.215	0.382	-0.808	0.749
	HMDB0255868	O-Succinyl-L-homoserine					-0.265	0.601
	HMDB0062195	PAF C-16	1.254	1.918
	HMDB0000220	Palmitic acid	3.014	1.168	0.47	0.236
	HMDB0012273	Palmitic amide	2.716	0.987	-0.178	0.693	-0.046	0.339
		Palmitoyl Ethanolamide-d4					0.813	1.956
		Palmitoyl N-Isopropylamide			-0.244	1.273	0.39	1.328
	HMDB0000210	Pantothenic acid	0.013	0.146	0.901	0.848	0.29	1.725
		PC 16:1e; PC 14:1e/2:0; [M+H]+			2.305	1.414	-0.612	3.111
		PC 18:1e; PC 16:1e/2:0; [M+H]+			0	1.344
	HMDB0009095	PC 36:5; PC 18:2-18:3; [M+H]+			1.731	0.59
	HMDB0007991	PC 38:6; PC 20:1-18:5; [M+H]+			1.347	0.444
	HMDB0011206	PC(16:0/0:0)[U] / PC(16:0/0:0)[rac]			1.856	0.972	-0.71	2.953
	HMDB0011309	PC(18:1(9Z)/18:1(9Z))			2.606	0.641
		PE 38:4; PE 19:2-19:2; [M+H]+			2.346	0.591
		PE 38:5; PE 20:0-18:5; [M+H]+			1.547	0.537
		PE 40:7; PE 20:3-20:4; [M+H]+			1.785	0.562
		PE(14:0/19:0cycw8c)			1.318	0.432
		PE(16:0/19:0)			2.36	0.523
	HMDB0011506	PE(18:1(9Z)/0:0)	-0.138	1.386			-0.108	0.445
		PE(19:0cycv8c/16:1(9Z))			1.813	0.593
		PE(19:1(9Z)/0:0)	1.593	2.572
	HMDB0261343	PE(19:iso/18:1(9Z))			2.588	0.671
		PGF2α Alcohol					0.066	0.157
		Phe Cys Leu Phe Arg	-0.058	0.82			0.2	0.248
	HMDB0001565	Phosphocholine	0.759	1.653	-0.686	0.48	0.023	0.066
	HMDB0000272	Phospho-L-serine			0.186	0.223
		PLC thio-PIP2			2.21	1.914
	HMDB0253028	Pro Leu			-0.558	0.56	-0.083	0.063
	HMDB0029026	Pro Ser			2.451	0.733	-0.007	0.019
	HMDB0029030	Pro Val	-1.713	1.729	0.177	1.016
	HMDB0256934	Pyocyanin					-0.264	0.556
	HMDB0000267	Pyroglutamic acid	0.661	1.407			-0.422	1.664
	HMDB0003072	Quinate	0.889	0.951
	HMDB0001852	Retinoic acid					0.104	0.149
		Ser Asp Gln					-0.373	1.18
		Ser Val Gln Leu Leu					0.089	0.305
	HMDB0029032	Ser-Ala-OH			1.746	1.308	0.394	0.691
		SM d34:2; SM d22:2/12:0; [M+H]+			1.587	0.553
	HMDB0061712	SM(d18:1/16:0)			1.545	0.518
	HMDB0001256	Spermine	0.772	0.863	-0.451	0.527	0.017	0.11
	HMDB0034146	Stearamide	0	1.15	0.09	0.311	-0.01	0.023
	HMDB0002003	Tetracosanoic acid	-1.622	1.315
		Thr His Ile Arg					0.099	0.174
	HMDB0029064	Thr Ile	-0.399	2.487	-0.819	0.704	0.17	0.726
	HMDB0029070	Thr Ser			2.161	1.693
	HMDB0029071	Thr Thr			1.75	1.33
	HMDB0029080	Trp Cys					-0.257	1.188
	HMDB0002012	Ubiquinone-1					0.368	0.178
	HMDB0000295	Uridine diphosphate (UDP)					0.23	0.797
	HMDB0000290	Uridine diphosphate-N-acetylglucosamine	-1.098	1.997			0.13	0.969
		Val Leu Leu Gly Thr					0.172	0.367
		Val Val Lys					0.012	0.086
