## Supplementary data file 3 for "Metabolic reprogramming of methylthioadenosine-dependent sulfur recycling is a major driver of CHIKV infection"

### Sheet: Huh7.5.1 cells
MOI 20
	RT [min]	m/z meas.	M meas.	Ions	MS/MS	Name	h1 ntc_BA1_01_46113	h2 ntc_BA2_01_46114	h3 ntc_BA3_01_46115	h1 23.11_BA4_01_46116	h2 23.11_BA5_01_46117	h3 23.11_BA6_01_46118	Fold Change "Control"/"Infected"	p-Value	p-Value(FDR)	Log2 FC
	0.4	203.06	202.053	[M+H]+	TRUE	Spermine	18720	24118	20751	21055	21242	22545	1.0197	0.819808	0.893499	0.0281514
	0.41	148.066	147.059	[M+H]+	TRUE	L-Glutamate	29688	28767	41907	20873	26311	29890	0.76796	0.002463	0.156274	-0.380897
	0.42	116.075	115.068	[M+H]+	TRUE	D/L-proline	56026	46014	46966	17829	17665	24415	0.402058	0.003222	0.156274	-1.31453
	0.44	156.108	155.101	[M+H]+	TRUE	L-Histidine	119788	98631	110707	34768	44716	60398	0.42501	0.247593	0.448907	-1.23443
	0.44	184.08	183.073	[M+H]+	TRUE	Phosphocholine	25891	37133	33828	5621	204503	242078	4.669	0.05783	0.365836	2.22311
	0.48	160.103	159.096	[M+H]+	TRUE	Acetyl-DL-Valine	15343	12101	13599	29520	23476	32997	2.09519	0.151814	0.386849	1.06708
	0.5	132.107	131.1	[M+H]+	TRUE	L-Isoleucine	43518	39204	41096	64872	71007	94957	1.86432	0.474875	0.661532	0.898647
	0.5	349.131	348.123	[M+H]+	TRUE	Ser Asp Gln	32033	33657	34540	43619	35005	38130	1.16486	0.809374	0.88711	0.220158
	0.5	308.102	307.095	[M+H]+	TRUE	Trp Cys	285563	292185	385535	338918	381643	497942	1.26495	0.676658	0.820448	0.339078
	0.5	182.088	181.081	[M+H]+	TRUE	L-Tyrosine	23414	20260	20911	23317	23566	34688	1.263	0.039835	0.361255	0.336857
	0.54	219.088	218.081	[M+H]+	TRUE	5-L-Glutamyl-L-alanine	10755	9431	6817	9613	7010	6915	0.871681	0.036959	0.361255	-0.198128
	0.54	130.055	129.048	[M+H]+	TRUE	Pyroglutamic acid	11760	10695	9640	5115	4560	4228	0.433183	0.037224	0.361255	-1.20695
	0.55	222.121	221.113	[M+H]+	TRUE	N-Acetyl-D-glucosamine	12406	9274	7625	11828	7447	8543	0.949258	0.985557	0.990663	-0.0751281
	0.56	172.14	171.132	[M+H]+	TRUE	Gabapentin	7865	3013	4345	8035	3700	6071	1.16968	0.154933	0.386849	0.226111
	0.87	103.058	102.051	[M+H]+	TRUE	Valeric acid	712	513	416	1094	1085	1636	2.3248	0.052443	0.365836	1.21711
	0.88	166.093	165.085	[M+H]+	TRUE	L-Phenylalanine	8673	8274	6511	15211	15999	22236	2.27837	0.013832	0.321935	1.188
	0.9	120.085	119.078	[M+H]+	TRUE	DL-Homoserine	7180	6342	4777	11075	12397	16815	2.2016	0.386181	0.609702	1.13855
	1.18	158.009	157.002	[M+H]+	TRUE	N-ACETYLPROLINE	1612	1515	0	1499	1759	1439	1.50208	0.894815	0.928311	0.58696
	1.4	203.056	202.049	[M+H]+	TRUE	Pro Ser	0	805	887	1011	1052	1502	2.10697	0.057791	0.365836	1.07517
	1.58	205.105	204.097	[M+H]+	TRUE	DL-Tryptophan	2731	3015	2141	4355	6250	7367	2.27869	0.021088	0.361255	1.1882
	1.6	188.078	187.07	[M+H]+	TRUE	N-butyryl-L-Homocysteine thiolactone	6115	5484	4107	8596	10579	11721	1.96715	0.033265	0.361255	0.976104
	1.7	405.024	404.017	[M+H]+	TRUE	Uridine diphosphate (UDP)	600	963	1364	1177	0	1260	0.832593	0.059123	0.365836	-0.264316
	1.74	220.126	219.119	[M+H]+	TRUE	Pantothenic acid	4947	5594	4766	6474	10565	10335	1.78833	0.802925	0.885042	0.838615
	1.86	630.093	629.085	[M+H]+	TRUE		1007	1360	1437	987	1389	1246	0.952156	0.16343	0.386849	-0.0707307
	1.87	204.094	203.087	[M+H]+	TRUE	Gln Gly	1726	2122	1874	1602	1928	2112	0.986019	0.61686	0.790362	-0.0203128
	1.87	608.111	607.103	[M+H]+	TRUE	Uridine diphosphate-N-acetylglucosamine	3647	4985	5152	4195	5309	5211	1.06754	0.709149	0.839046	0.0942929
	2.19	233.068	210.079	[M+Na]+	TRUE	Pyocyanin	427	603	565	1008	1225	1724	2.48088	0.389706	0.609702	1.31085
	3.15	298.108	297.101	[M+H]+	TRUE	7-Methylguanosine	7840	7382	5844	11172	14479	15457	1.95139	0.402672	0.612085	0.964503
	3.15	136.067	135.06	[M+H]+	TRUE	Adenine	1007	0	710	1408	1808	2025	3.05242	0.361839	0.605145	1.60995
	6.33	443.121	442.114	[M+H]+	TRUE	Tyr Phe Asn	8468	12193	8795	21568	28550	16469	2.26056	0.388179	0.609702	1.17668
	7.39	229.149	228.142	[M+H]+	TRUE	Pro Leu	10241	5607	5179	7038	9061	6409	1.07043	2.6e-05	0.004994	0.0981948
	7.41	171.156	170.148	[M+H]+	TRUE	9-Decenoic acid	1343	1220	1429	1197	1212	1192	0.902054	0.893261	0.928311	-0.148714
	7.46	170.16	169.153	[M+H]+	TRUE	3-Methyl-L-histidine	1179	965	1027	1154	1145	1003	1.04131	0.157559	0.386849	0.0584022
	7.47	289.223	288.215	[M+H]+	TRUE	Ala Ala Lys	8091	9115	8293	9156	7827	9177	1.02592	0.324079	0.551503	0.0369219
	8.03	233.141	232.134	[M+H]+	TRUE	Thr Ile	14853	16222	12222	13930	16315	17715	1.1077	0.079293	0.386849	0.147565
	8.04	191.093	190.085	[M+H]+	TRUE	Asp Gly	2397	2720	1972	2283	2621	3063	1.12385	0.240053	0.448907	0.168454
	8.04	264.184	263.177	[M+H]+	TRUE	Nortryptyline	174975	176942	135643	163318	180916	194075	1.10409	0.09466	0.386849	0.142855
	9.48	287.28	286.273	[M+H]+	TRUE	dehydroabietadienol	6026	6580	6189	6533	6173	6802	1.03794	0.372905	0.607929	0.053717
	9.69	274.284	273.277	[M+H]+	TRUE	Arg Val	302	242	163	1583	1438	1520	6.42291	0.438832	0.642251	2.68323
	9.81	317.255	316.248	[M+H]+	TRUE	Ala Val Lys	15888	15020	14679	15887	14411	15049	0.994735	0.355292	0.599363	-0.00761536
	10.82	315.312	314.305	[M+H]+	TRUE	Methyl dehydroabietate	1950	1734	1791	1615	1576	1796	0.910868	0.544984	0.720252	-0.134687
	11.1	446.202	445.195	[M+H]+	TRUE	Glipizide	11771	11114	10124	10836	13624	11842	1.09976	0.076266	0.386849	0.13719
	11.22	228.204	227.197	[M+H]+	TRUE	n-Pentadecylamine	1084	1253	1076	1293	1422	1247	1.16086	0.893216	0.928311	0.215188
	11.28	225.205	202.215	[M+Na]+	TRUE	Spermine	2845	2267	2248	2071	2302	2028	0.869701	0.152488	0.386849	-0.201408
	11.51	304.311	303.304	[M+H]+	TRUE	Palmitoyl Ethanolamide-d4	3501	3203	2756	3779	3537	3911	1.18679	0.852627	0.916628	0.24706
	11.64	226.225	225.218	[M+H]+	TRUE		13499	14195	12258	13609	13560	15022	1.05604	0.425877	0.640466	0.0786676
	11.64	345.287	344.281	[M+H]+, [M+Na]+	TRUE	Val Val Lys	106830	110216	107310	103077	108335	120545	1.02343	0.071573	0.386849	0.0334182
	12.31	349.003	326.013	[M+Na]+, [M+H]+	TRUE		1279	1432	1219	1232	1422	1414	1.03511	0.22145	0.448639	0.0497904
	12.83	298.358	297.35	[M+H]+	TRUE	Palmitoyl N-Isopropylamide	1218	1151	1277	1738	1263	0	0.823094	0.031881	0.361255	-0.280871
	13.21	373.32	372.312	[M+H]+	TRUE	Ile Lys Leu	37592	33151	34457	33765	33412	33310	0.9552	0.051649	0.365836	-0.0661258
	13.22	254.257	253.25	[M+H]+	TRUE		3686	3027	3290	3353	3458	3621	1.04289	0.401809	0.612085	0.060583
	13.27	326.39	325.383	[M+H]+	TRUE	Oleoyl Ethanolamide	766	919	929	1618	1070	1473	1.59181	0.124664	0.386849	0.670671
	14.16	200.208	199.201	[M+H]+	TRUE		1385	1342	1211	1403	1355	1138	0.989335	0.493061	0.664262	-0.0154694
	14.48	494.342	493.335	[M+H]+	TRUE	PC 16:1e; PC 14:1e/2:0; [M+H]+	4991	4907	3756	4826	5729	6643	1.25956	0.962596	0.977715	0.332917
	14.5	403.295	402.288	[M+H]+	TRUE	Lys Lys Lys	3455	3223	3150	3282	3520	3115	1.00906	n/a	n/a	0.0130059
	14.5	226.225	225.218	[M+H]+	TRUE		2308	2277	2639	2442	2629	2509	1.04928	0.482531	0.661532	0.0694
	14.74	401.352	400.345	[M+H]+	TRUE	7-Ketocholesterol	1732	1824	1784	1897	1953	1828	1.0633	0.08123	0.386849	0.0885431
	14.89	299.173	298.166	[M+H]+	TRUE	Ser-Ala-OH	3842	4036	3817	3707	6375	5978	1.37324	0.014696	0.321935	0.45758
	14.9	544.359	543.352	[M+H]+	TRUE	His Phe Ile Lys	718	758	560	1381	1461	2004	2.38016	0.238968	0.448907	1.25106
	14.9	520.358	519.351	[M+H]+	TRUE	Thr Val Leu Thr Ser	1711	1787	1455	2143	2031	2597	1.36705	0.245293	0.448907	0.451066
	15.39	496.358	495.351	[M+H]+, [M+Na]+	TRUE	PC(16:0/0:0)[U] / PC(16:0/0:0)[rac]	24330	22525	19925	29130	26743	38510	1.41334	0.717947	0.839046	0.499111
	15.63	480.326	479.318	[M+H]+	TRUE	PE(18:1(9Z)/0:0)	2797	2385	2180	2648	2423	2970	1.09223	0.065437	0.384691	0.127277
	15.72	301.152	278.163	[M+Na]+, [M+H]+	TRUE		21955	17577	19793	25272	31616	24925	1.37906	0.7904	0.881251	0.46369
	15.73	149.029	148.022	[M+H]+	TRUE	(S)-2-Hydroxyglutarate	3462	2753	3274	3669	4809	3698	1.28317	0.891931	0.928311	0.359712
	15.73	546.375	545.367	[M+H]+	TRUE	Asp Arg Lys Lys	1454	1547	1326	1283	1081	1585	0.912642	0.032128	0.361255	-0.13188
	15.75	335.138	334.13	[M+H]+	TRUE	Gln Met Gly	3427	2755	2447	2058	3244	2924	0.953297	0.546877	0.720252	-0.0690023
	15.78	522.374	521.367	[M+H]+, [M+Na]+	TRUE	Leu Tyr Val Lys	11172	11841	8750	15037	14800	18041	1.50735	0.210059	0.434181	0.592016
	15.81	145.935	144.928	[M+H]+	TRUE		1042	1127	1209	1183	1187	1019	1.00326	0.54947	0.720252	0.00469031
	16.15	510.374	509.367	[M+H]+	TRUE	Lyso-PAF C-18	743	0	0	1198	1026	1606	5.15478	0.854652	0.916628	2.36591
	16.3	158.968	157.96	[M+H]+	TRUE		3288	3339	3019	0	3211	2848	0.628136	0.378098	0.609702	-0.670851
	16.35	399.203	398.196	[M+H]+	TRUE	Lys His Asp	10157	10779	9689	20682	22823	13763	1.86998	0.283613	0.495684	0.903019
	16.6	608.414	607.406	[M+H]+	TRUE	Ile His Pro Lys Asn	1652	1319	1412	907	742	1060	0.61807	0.889994	0.928311	-0.694158
	16.76	482.341	481.334	[M+H]+	TRUE	Lyso-PAF C-16	3297	2186	1846	2170	1201	1734	0.696548	0.638135	0.793578	-0.521705
	16.88	297.251	296.244	[M+H]+	TRUE	13(R)-HODE	2329	2175	2326	2267	2859	2529	1.12079	0.780478	0.879341	0.164517
	16.9	341.279	340.271	[M+H]+	TRUE		3235	3070	3100	2625	3211	3301	0.971505	0.970807	0.98092	-0.0417074
	16.93	385.306	384.299	[M+H]+	TRUE	17,20-dimethyl Prostaglandin F1α	1422	1376	1365	1666	1530	1495	1.12683	0.014935	0.321935	0.172272
	16.93	524.39	523.383	[M+H]+, [M+Na]+	TRUE		12728	9517	9580	17508	12791	17569	1.5041	0.058627	0.365836	0.588901
	17.01	352.259	351.251	[M+H]+	TRUE	Dodecylphosphocholine	1355	1191	1328	1416	1243	1131	0.978317	0.432075	0.642251	-0.0316261
	17.19	315.187	314.18	[M+H]+	TRUE	Pro Ala Gln	885	934	1013	609	1037	1277	1.03213	0.469721	0.661532	0.0456286
	17.76	429.277	428.269	[M+H]+	TRUE		3518	3222	2384	5232	6111	7118	2.02335	0.16969	0.389255	1.01674
	17.82	650.463	649.455	[M+H]+	TRUE	Lys Glu Arg Phe Ala	2114	1975	2049	1570	1306	1689	0.743728	0.994602	0.994602	-0.427154
	18	256.273	255.266	[M+H]+	TRUE	Palmitic amide	8953	8241	7306	8809	8351	8386	1.04269	0.141681	0.386849	0.0603157
	18.17	429.276	428.269	[M+H]+	TRUE	ZK118182 isopropyl ester	3113	3077	2053	3501	3985	5855	1.61846	0.783532	0.879341	0.694625
	18.46	282.29	281.283	[M+H]+, [M+Na]+	TRUE	Oleamide	23543	23075	20766	23734	19189	21933	0.962484	0.145471	0.386849	-0.055166
	18.71	282.29	281.282	[M+H]+	TRUE	Oleamide	11794	9977	9184	11609	9097	9614	0.979486	0.440306	0.642251	-0.0299027
	18.78	427.26	426.253	[M+H]+	TRUE	Methylcarbamyl PAF C-8	3379	2923	2409	3239	3735	5637	1.44771	0.399186	0.612085	0.533772
	18.84	325.283	324.276	[M+H]+	TRUE	8,9-EE-14(Z)-E	1093	583	2273	745	1207	912	0.725247	0.440239	0.642251	-0.463456
	19.51	301.222	300.215	[M+H]+	TRUE	Retinoic acid	2218	1999	2739	3256	1339	1995	0.947384	0.245958	0.448907	-0.0779795
	19.53	784.613	783.606	[M+H]+	TRUE	Arachidonoyl thio-PC	0	9057	4603	6133	4415	743	0.826574	0.15443	0.386849	-0.274784
	19.81	284.305	283.298	[M+H]+	TRUE	Stearamide	5880	4965	5456	5613	3603	4553	0.844672	0.161416	0.386849	-0.243537
	19.86	559.151	558.144	[M+H]+	TRUE		1899	1269	1458	1461	1602	1653	1.01946	0.383951	0.609702	0.0277985
	20.11	310.322	309.314	[M+H]+	TRUE	Oleoyl Ethyl Amide	3252	2556	2320	3398	1781	2058	0.890379	0.231192	0.448907	-0.167509
	21.1	746.596	745.589	[M+H]+	TRUE	NADPH	0	4057	1556	2349	1922	367	0.826296	0.084037	0.386849	-0.275269
	21.17	768.58	767.573	[M+H]+	TRUE	Arachidonoyl PAF C-16	0	4383	1319	2293	1260	285	0.673097	0.182599	0.407176	-0.571113
	21.18	329.255	328.248	[M+H]+	TRUE	(4Z,7Z,10Z,13Z,16Z,19Z)-4,7,10,13,1 6,19-Docosahexaenoic acid	2428	1442	1927	2969	609	1532	0.88149	0.711928	0.839046	-0.181983
	21.49	633.173	632.165	[M+H]+	TRUE		2034	1089	1328	1190	1675	1548	0.991463	0.242127	0.448907	-0.0123698
	21.68	338.354	337.347	[M+H]+, [M+Na]+	TRUE	13E-Docosenamide	8386	5128	4445	8101	3764	3786	0.871485	0.959357	0.977715	-0.198452
	21.74	675.568	674.561	[M+H]+, [M+Na]+	TRUE	Arg Glu Lys Asp Lys	7640	3292	4771	4680	964	1777	0.472585	0.651654	0.805228	-1.08135
	21.8	803.572	802.565	[M+H]+	TRUE		99107	87790	71985	127386	124391	151803	1.55893	0.716674	0.839046	0.64056
	21.8	149.029	148.022	[M+H]+	TRUE		8241	6343	5625	8725	9031	11279	1.43674	0.4589	0.659457	0.522795
	21.8	413.281	390.292	[M+Na]+, [M+H]+, [M+K]+	TRUE	7a-Hydroxy-3-oxo-5b-cholanoic acid	114057	102595	86977	130573	135862	159243	1.40197	0.667796	0.819951	0.487453
	22.15	701.584	700.577	[M+H]+, [M+Na]+	TRUE	1,2-dioleoyl-sn-Glycero-3-Phosphate	8075	4580	5318	5180	1236	2200	0.479386	0.134047	0.386849	-1.06074
	22.43	810.629	809.622	[M+H]+	TRUE	1-Stearoyl-2-Arachidonoyl PC	0	8985	3689	5549	3564	562	0.763374	0.131272	0.386849	-0.389538
	22.5	971.618	970.611	[M+H]+	TRUE		1287	1071	1558	871	1390	1162	0.874106	0.169892	0.389255	-0.194119
	22.69	728.547	727.54	[M+H]+	TRUE	Lys Tyr Tyr Arg Val	1745	1367	1018	1294	498	754	0.616465	0.147741	0.386849	-0.697909
	22.72	778.565	777.558	[M+H]+	TRUE	PC(18:3(6Z,9Z,12Z)/18:3(6Z,9Z,12Z))	1419	1064	1031	1871	558	1094	1.00256	0.158483	0.386849	0.00369028
	22.73	689.584	688.577	[M+H]+	TRUE		2742	1287	1621	1562	321	565	0.433274	0.135216	0.386849	-1.20665
	22.86	707.194	684.205	[M+Na]+, [M+K]+	TRUE	Phe Cys Leu Phe Arg	2714	1314	1375	1765	2516	2009	1.16417	0.109311	0.386849	0.219299
	22.87	955.625	954.618	[M+H]+	TRUE		3434	3171	3827	2104	3850	3906	0.945169	0.207882	0.434181	-0.0813562
	22.94	678.531	677.524	[M+H]+, [M+Na]+	TRUE	Ile Lys Arg Asp Phe	3471	2088	2478	2349	533	967	0.47891	0.023437	0.361255	-1.06217
	23.03	762.533	761.526	[M+H]+	TRUE		1730	875	1277	1167	235	438	0.473982	0.222007	0.448639	-1.07709
	23.05	1011.65	988.664	[M+Na]+, [M+K]+	TRUE		10236	8248	10015	8822	9925	10645	1.03133	0.267204	0.475574	0.0445122
	23.12	734.595	733.588	[M+H]+	TRUE	1,2-dipalmitoyl-sn-glycero-3-PC	0	4673	1493	2244	1162	303	0.601524	0.004226	0.163987	-0.733305
	23.23	826.565	825.557	[M+H]+	TRUE	PC(20:5(5Z,8Z,11Z,14Z,17Z)/20:5(5Z,8Z,11Z,14Z,17Z))	1700	950	1191	1157	444	967	0.668576	0.088955	0.386849	-0.580837
	23.24	738.533	737.525	[M+H]+	TRUE		2395	842	1387	1326	0	637	0.424524	0.749405	0.865384	-1.23608
	23.28	754.562	753.556	[M+H]+, [M+Na]+	TRUE	Arg-Lys-Glu-Val-Tyr	3889	2469	2992	3008	798	1758	0.59508	0.631425	0.790362	-0.748844
	23.28	804.582	803.574	[M+H]+	TRUE		3614	2196	2572	2854	0	2033	0.583035	0.67549	0.820448	-0.778345
	23.32	726.53	725.523	[M+H]+	TRUE		5554	2418	3684	3526	1095	2129	0.579101	0.631474	0.790362	-0.788113
	23.38	704.548	703.54	[M+H]+	TRUE		10621	5441	7620	7391	1847	3940	0.556456	0.111899	0.386849	-0.845659
	23.44	760.612	759.606	[M+H]+, [M+Na]+	TRUE		0	37680	14389	22902	17027	2870	0.821967	0.053748	0.365836	-0.282848
	23.55	830.598	829.591	[M+H]+	TRUE		2001	1241	1287	1440	0	959	0.529698	0.784154	0.879341	-0.916759
	23.65	730.564	729.558	[M+H]+, [M+Na]+	TRUE		29934	16866	20041	19710	5344	11552	0.547658	0.019038	0.361255	-0.868653
	23.75	764.549	763.541	[M+H]+	TRUE		3718	1289	2021	2046	468	916	0.488048	0.056574	0.365836	-1.03491
	23.76	888.527	887.519	[M+H]+	TRUE		1994	1060	1255	1127	316	893	0.542121	0.012919	0.321935	-0.883313
	23.76	820.537	819.529	[M+H]+	TRUE		4029	1969	2882	2380	781	1775	0.555856	0.126364	0.386849	-0.847217
	23.77	786.628	785.621	[M+H]+, [M+Na]+	TRUE		0	19378	7824	12075	9705	1516	0.856408	0.625531	0.790362	-0.22363
	23.83	876.601	875.594	[M+H]+	TRUE		0	2185	1133	1349	1260	239	0.858348	0.855205	0.916628	-0.220365
	23.91	703.6	702.593	[M+H]+, [M+Na]+	TRUE		11255	4160	6466	5262	1092	2059	0.384489	0.487213	0.661532	-1.37899
	23.95	780.58	779.574	[M+H]+, [M+Na]+	TRUE		7817	5068	5682	6979	1683	3414	0.650401	0.482099	0.661532	-0.620598
	24	782.217	781.209	[M+H]+	TRUE		1386	635	1059	946	2042	1840	1.56753	0.704822	0.839046	0.648495
	24.12	846.553	845.546	[M+H]+	TRUE		2939	1677	2147	1733	506	1006	0.479817	0.181452	0.407176	-1.05944
	24.12	756.581	755.574	[M+H]+, [M+Na]+	TRUE		16317	10083	10652	10063	2248	5256	0.474117	0.026642	0.361255	-1.07668
	24.29	369.365	368.358	[M+H]+	TRUE		3997	1687	2323	1746	1093	1133	0.496066	0.122834	0.386849	-1.0114
	24.37	790.565	789.559	[M+H]+, [M+Na]+	TRUE		4829	1289	2262	2134	444	631	0.382936	0.602557	0.779307	-1.38483
	24.56	740.547	739.54	[M+H]+	TRUE		4834	1679	2671	2136	451	800	0.368794	0.116607	0.386849	-1.43911
	24.72	806.598	805.591	[M+H]+, [M+Na]+	TRUE		8302	4597	5227	5616	924	2070	0.475008	0.736277	0.855315	-1.07398
	24.81	766.564	765.558	[M+H]+, [M+Na]+	TRUE		8355	3223	4604	4282	763	1540	0.406934	0.239305	0.448907	-1.29713
	24.88	130.164	129.157	[M+H]+	TRUE		4770	4700	4614	4779	4707	4472	0.991054	0.18497	0.407774	-0.0129649
	24.9	131.967	130.959	[M+H]+	TRUE		1978	1725	1899	1608	1882	1640	0.915744	0.598315	0.779015	-0.126983
	24.9	122.101	121.094	[M+H]+	TRUE		27866	27729	27912	28737	27956	26712	0.998779	0.232839	0.448907	-0.00176326
	24.9	273.177	272.17	[M+H]+	TRUE		5148	4384	4671	4549	4825	4455	0.973668	0.188076	0.409963	-0.0384989
	24.91	136.117	135.11	[M+H]+	TRUE		3106	3488	3204	3421	3108	3455	1.01898	0.48658	0.661532	0.0271306
	24.91	158.97	157.963	[M+H]+	TRUE		4267	4152	4506	4245	5402	4311	1.07992	0.153428	0.386849	0.110928
	24.91	108.085	107.078	[M+H]+	TRUE		3167	3458	3485	3561	3386	3335	1.01701	0.487624	0.661532	0.0243379
	24.92	498.919	497.912	[M+H]+	TRUE		3092	3048	2922	3176	4282	4025	1.26716	0.155037	0.386849	0.341598
	24.92	430.929	429.922	[M+H]+	TRUE		5234	5692	5665	5701	7129	7045	1.19794	0.306867	0.526833	0.260554
	24.93	804.58	803.573	[M+H]+	TRUE		5274	2718	3394	2631	0	1371	0.351484	0.099376	0.386849	-1.50847
	24.93	362.94	361.932	[M+H]+	TRUE		3898	4305	4474	4401	5617	4960	1.18151	0.242434	0.448907	0.240632
	24.93	832.614	831.607	[M+H]+, [M+Na]+	TRUE		4165	2342	2399	2455	437	1128	0.451381	0.163514	0.386849	-1.14758
	24.96	566.909	565.902	[M+H]+	TRUE		2928	3628	3451	3442	4518	4063	1.20146	0.159005	0.386849	0.264787
	24.96	634.899	633.891	[M+H]+	TRUE		2467	3007	3121	3055	3869	3418	1.20326	0.17055	0.389255	0.266946
	24.96	226.96	225.953	[M+H]+	TRUE		16344	18732	18696	18563	22890	22073	1.1814	0.125147	0.386849	0.240492
	24.97	702.889	701.881	[M+H]+	TRUE		2349	2771	2980	2879	3899	3747	1.29938	0.11874	0.386849	0.377826

### Sheet: Vero E6 cells
	RT [min]	m/z meas.	M meas.	Ions	MS/MS	Name	v1 ntc_BA7_01_46119	v2 ntc_BA8_01_46120	v3 ntc_BB1_01_46121	v1 29.11_BB2_01_46122	v2 29.11_BB3_01_46123	v3 29.11_BB4_01_46124	Fold change	Log2 FC	p-Value	p-Value(FDR)
	0.37	132.082	131.075	[M+H]+	TRUE	3-Methylindole	82245	72913	69680	73179	49041	64872	0.832119	-0.265138	0.213264	0.749382
	0.38	205.076	182.087	[M+Na]+, [M+K]+	TRUE	D-Sorbitol	164519	158982	150341	144066	143790	148758	0.921434	-0.118048	0.079937	0.512442
	0.4	130.055	129.048	[M+H]+	TRUE	Pyroglutamic acid	8396	9101	8799	6533	7301	5789	0.746235	-0.422298	0.02163	0.286209
	0.41	184.08	183.073	[M+H]+	TRUE	Phosphocholine	92604	92405	101912	97856	109512	84240	1.01634	0.0233767	0.857945	0.954086
	0.44	258.12	257.113	[M+H]+	TRUE	5-Methylcytidine	69875	79825	90450	5131	186407	140093	1.38093	0.465643	0.632117	0.954086
	0.49	308.103	307.096	[M+H]+	TRUE	Trp Cys	188677	200641	209641	163449	186267	151489	0.836794	-0.257056	0.064797	0.472636
	0.49	182.088	181.081	[M+H]+	TRUE	L-Tyrosine	12510	16134	17393	17816	20981	18156	1.23711	0.306978	0.118688	0.598617
	0.5	132.107	131.1	[M+H]+	TRUE	L-Isoleucine	30142	37318	40548	45649	52981	48827	1.36524	0.449156	0.029683	0.319405
	0.5	212.051	211.044	[M+H]+	TRUE	N-Acetyl-D-glucosamine	11654	10354	9544	10820	7904	8703	0.869263	-0.202135	0.273426	0.845669
	0.5	307.095	306.087	[M+H]+	TRUE	Asn Cys Ala	2562	2407	2976	2488	0	2322	0.605412	-0.72401	0.295483	0.85419
	0.5	349.131	348.124	[M+H]+	TRUE	Ser Asp Gln	15778	13895	14185	13367	10012	10477	0.771946	-0.373428	0.065949	0.472636
	0.53	232.163	231.156	[M+H]+	TRUE		14641	14094	11848	9997	5388	8609	0.591233	-0.758202	0.034798	0.332512
	0.54	220.091	219.084	[M+H]+	TRUE	O-Succinyl-L-homoserine	2195	2124	1650	1817	1293	1854	0.83163	-0.265986	0.250173	0.811881
	0.58	322.089	321.082	[M+H]+	TRUE	Gly Met Asp	1273	1285	1564	1214	1378	1144	0.906356	-0.14185	0.340893	0.920818
	0.76	175.025	174.018	[M+H]+	TRUE	Aconitic acid	960	1176	876	1067	1166	1031	1.08367	0.115919	0.458997	0.954086
	0.89	166.093	165.085	[M+H]+	TRUE	L-Phenylalanine	5744	6141	8011	8097	8657	8415	1.26503	0.339169	0.121812	0.598617
	0.9	120.085	119.078	[M+H]+	TRUE	DL-Homoserine	4398	5081	5239	6471	5759	6150	1.24881	0.320555	0.022725	0.286209
	0.91	219.088	218.081	[M+H]+	TRUE	5-L-Glutamyl-L-alanine	5785	7356	6476	6443	0	8386	0.755926	-0.403683	0.526613	0.954086
	1.07	215.057	214.049	[M+H]+	TRUE		3185	3656	3845	2909	2266	2469	0.715328	-0.483322	0.020615	0.286209
	1.23	158.009	157.002	[M+H]+	TRUE	N-ACETYLPROLINE	1481	1730	1708	1663	1690	1609	1.00874	0.0125567	0.876731	0.954086
	1.38	203.056	202.049	[M+H]+	TRUE	Pro Ser	2608	3178	2781	3165	2556	2804	0.995097	-0.00709025	0.957072	0.97986
	1.61	205.105	204.097	[M+H]+	TRUE	DL-Tryptophan	1885	2318	2594	3166	3171	3382	1.4299	0.51591	0.031228	0.319405
	1.62	188.078	187.07	[M+H]+	TRUE	N-butyryl-L-Homocysteine thiolactone	3822	4073	4431	5727	5042	5443	1.31527	0.395357	0.008498	0.271663
	1.63	405.024	404.017	[M+H]+	TRUE	Uridine diphosphate (UDP)	1603	1544	1746	1878	2164	1700	1.17351	0.230834	0.159535	0.686001
	1.77	220.126	219.119	[M+H]+	TRUE	Pantothenic acid	2006	2245	2332	2838	2609	2603	1.22285	0.290244	0.01883	0.286209
	1.81	608.111	607.104	[M+H]+, [M+Na]+	TRUE	Uridine diphosphate-N-acetylglucosamine	4309	4640	4454	5190	4621	4862	1.09475	0.130608	0.107159	0.575978
	2.21	233.068	210.079	[M+Na]+	TRUE	Pyocyanin	4374	3712	5402	4337	3616	3278	0.832666	-0.26419	0.277543	0.845669
	2.6	114.096	113.088	[M+H]+	TRUE	Creatinine	1104	1097	1442	918	883	886	0.737579	-0.439131	0.106073	0.575978
	3.17	136.067	135.06	[M+H]+	TRUE	Adenine	1525	1788	1796	1964	2139	2126	1.21922	0.28596	0.031569	0.319405
	3.19	298.108	297.101	[M+H]+	TRUE	7-Methylguanosine	12106	13457	14527	16837	15662	17351	1.24345	0.314351	0.023296	0.286209
	5.87	251.11	250.102	[M+H]+	TRUE	Ubiquinone-1	15058	16979	3563	24177	17819	3950	1.29062	0.368062	0.663694	0.954086
	7.39	229.15	228.143	[M+H]+	TRUE	Pro Leu	6014	5142	7212	8031	2436	6870	0.94387	-0.0833403	0.86361	0.954086
	7.46	171.156	170.149	[M+H]+	TRUE	9-Decenoic acid	1240	1182	1355	1333	1292	1207	1.01456	0.0208568	0.786579	0.954086
	7.47	289.223	288.216	[M+H]+	TRUE	Ala Ala Lys	8259	7380	8583	8394	8293	8376	1.03472	0.0492411	0.517365	0.954086
	7.48	170.16	169.153	[M+H]+	TRUE	3-Methyl-L-histidine	1189	911	1075	1135	1323	1055	1.10646	0.145947	0.376023	0.937332
	8.05	191.093	190.085	[M+H]+	TRUE	Asp Gly	1844	2367	2219	2321	2558	2080	1.08227	0.114061	0.444973	0.954086
	8.06	233.141	232.134	[M+H]+	TRUE	Thr Ile	12973	15877	13406	14733	16212	16596	1.12507	0.170016	0.187677	0.749382
	8.06	264.185	263.177	[M+H]+	TRUE	Nortryptyline	145521	177327	148906	163978	177743	183047	1.11238	0.153645	0.219967	0.749382
	9.5	287.28	286.273	[M+H]+	TRUE	dehydroabietadienol	6512	6129	5791	6251	6449	6358	1.03396	0.0481841	0.424291	0.954086
	9.8	317.255	316.248	[M+H]+	TRUE		15144	14515	14385	15509	13928	14326	0.99362	-0.00923386	0.871137	0.954086
	10.04	228.277	227.27	[M+H]+	TRUE		10251	13134	12038	6185	5252	4813	0.458741	-1.12425	0.007239	0.271663
	10.82	315.312	314.305	[M+H]+	TRUE	Ala Val Lys	1879	2121	1852	1769	1954	1854	0.953008	-0.0694405	0.423903	0.954086
	11.11	446.202	445.195	[M+H]+	TRUE	Glipizide	10483	10854	11234	11641	10675	11992	1.05333	0.074957	0.285168	0.845669
	11.23	228.205	227.197	[M+H]+	TRUE	n-Pentadecylamine	1052	931	1392	1117	1054	1055	0.955852	-0.0651411	0.754641	0.954086
	11.28	225.205	202.215	[M+Na]+	TRUE	Spermine	2386	2255	2508	2527	2344	2364	1.01203	0.0172516	0.774613	0.954086
	11.52	304.311	303.304	[M+H]+	TRUE	Palmitoyl Ethanolamide-d4	2167	3264	2907	4622	5563	4472	1.75786	0.813817	0.011056	0.271663
	11.61	226.225	225.218	[M+H]+	TRUE		12833	13920	12808	14267	12841	13272	1.0207	0.029562	0.651421	0.954086
	11.61	345.288	344.281	[M+H]+, [M+Na]+	TRUE	Val Val Lys	102916	108238	111076	112769	102951	109256	1.00852	0.0122424	0.818959	0.954086
	12.68	332.343	331.336	[M+H]+	TRUE	Ile Thr Val	763	973	760	1383	1263	1321	1.58934	0.66843	0.009046	0.271663
	12.84	298.358	297.351	[M+H]+	TRUE	Palmitoyl N-Isopropylamide	1385	1491	1659	1991	1753	2202	1.31114	0.390817	0.046905	0.387943
	13.22	373.32	372.313	[M+H]+	TRUE	Ile Lys Leu	34376	31567	33439	36038	33814	30926	1.01405	0.0201242	0.800736	0.954086
	13.22	254.257	253.25	[M+H]+	TRUE	11Z-hexadecenoic acid	3280	3162	3586	3755	3354	3561	1.06402	0.0895263	0.280328	0.845669
	13.28	326.39	325.383	[M+H]+	TRUE	Oleoyl Ethanolamide	1235	833	752	912	1285	1156	1.18901	0.249757	0.396084	0.954086
	14.17	200.208	199.201	[M+H]+	TRUE		1232	1426	1294	1548	1045	1169	0.951923	-0.0710831	0.72565	0.954086
	14.34	494.342	493.335	[M+H]+	TRUE	PC 16:1e; PC 14:1e/2:0; [M+H]+	1719	1764	1643	1176	1025	1151	0.653921	-0.612811	0.000773	0.095841
	14.46	403.295	402.288	[M+H]+	TRUE	Lys Lys Lys	3184	3403	3564	3392	3736	3119	1.00946	0.0135797	0.887522	0.954086
	14.46	226.225	225.218	[M+H]+	TRUE		2412	2809	2389	2495	2494	2543	0.98975	-0.0148635	0.866842	0.954086
	14.73	401.352	400.345	[M+H]+	TRUE	7-Ketocholesterol	1687	1755	1526	1673	1628	1774	1.02154	0.0307426	0.68435	0.954086
	14.79	502.311	501.304	[M+H]+	TRUE	Val Leu Leu Gly Thr	3026	3391	2838	3351	2874	4209	1.12739	0.172987	0.428917	0.954086
	14.79	526.312	525.305	[M+H]+	TRUE	Thr His Ile Arg	2640	2924	2667	2857	2307	3657	1.07168	0.0998745	0.66911	0.954086
	14.88	299.173	298.166	[M+H]+	TRUE	Ser-Ala-OH	3660	4154	5333	6541	4299	6446	1.31482	0.39487	0.203313	0.749382
	15.39	496.358	495.351	[M+H]+	TRUE	PC(16:0/0:0)[U] / PC(16:0/0:0)[rac]	11913	12382	11739	7041	6947	8036	0.611201	-0.710282	0.001114	0.095841
	15.64	480.326	479.319	[M+H]+	TRUE	PE(18:1(9Z)/0:0)	3035	3636	3175	3118	2783	3234	0.927788	-0.108133	0.358691	0.920818
	15.71	301.152	300.145	[M+H]+	TRUE	Retinoic acid	12555	15469	10374	10967	17348	12976	1.07534	0.104796	0.708686	0.954086
	15.72	149.029	148.022	[M+H]+	TRUE	(S)-2-Hydroxyglutarate	2277	2241	1773	1539	2767	1876	0.982674	-0.0252157	0.933929	0.975054
	15.78	522.375	521.367	[M+H]+	TRUE	Leu Tyr Val Lys	6984	6910	6844	7037	6353	7034	0.984859	-0.0220113	0.692624	0.954086
	16.35	399.204	398.196	[M+H]+	TRUE	Lys His Asp	11761	14480	14777	18460	15184	20105	1.31038	0.389981	0.080441	0.512442
	16.85	297.251	296.244	[M+H]+	TRUE	13(R)-HODE	3070	2721	2758	2331	2481	2523	0.857995	-0.220959	0.047365	0.387943
	16.89	341.279	340.272	[M+H]+	TRUE	PGF2α Alcohol	2544	2998	2821	3185	2374	3197	1.04699	0.0662514	0.695422	0.954086
	16.93	385.307	384.299	[M+H]+	TRUE	17,20-dimethyl Prostaglandin F1α	1253	1251	1609	1319	1367	1316	0.973012	-0.0394699	0.786261	0.954086
	16.93	524.39	523.383	[M+H]+	TRUE	2-O-methyl PAF C-18	2995	3304	2554	3013	3164	3227	1.06224	0.0871081	0.492036	0.954086
	16.99	352.259	351.252	[M+H]+	TRUE	Dodecylphosphocholine	1226	1164	1509	1328	1092	1226	0.935112	-0.0967896	0.546626	0.954086
	17.62	387.282	386.274	[M+H]+	TRUE	Ile Arg Val	1320	1886	1418	1360	980	1587	0.849265	-0.235714	0.403107	0.954086
	17.82	650.463	649.455	[M+H]+	TRUE	Lys Glu Arg Phe Ala	1014	1112	1068	904	815	1017	0.856606	-0.223296	0.103562	0.575978
	18.01	256.273	255.266	[M+H]+	TRUE	Palmitic amide	8255	8988	8163	8351	8432	7817	0.968275	-0.0465109	0.458069	0.954086
	18.05	485.13	484.123	[M+H]+	TRUE		1243	1319	1257	1125	1366	1276	0.986384	-0.0197789	0.833251	0.954086
	18.46	282.29	281.283	[M+H]+, [M+Na]+	TRUE	Oleamide	20859	22599	20529	20355	22509	21537	1.00647	0.00930426	0.884872	0.954086
	18.71	282.29	281.283	[M+H]+	TRUE	Oleamide	10136	10983	10324	10384	9988	9323	0.944407	-0.0825188	0.223335	0.749382
	19.81	284.305	283.298	[M+H]+	TRUE	Stearamide	5266	5315	3937	4651	4538	5220	0.992492	-0.0108725	0.94671	0.975054
	19.86	559.152	558.144	[M+H]+	TRUE	Ser Val Gln Leu Leu	1827	1465	1640	1784	1888	1574	1.06367	0.089045	0.495314	0.954086
	20.69	784.613	783.606	[M+H]+	TRUE	Arachidonoyl thio-PC	0	1576	2266	812	1811	1575	1.09266	0.127845	0.355392	0.920818
	20.94	746.597	745.589	[M+H]+	TRUE	NADPH	666	2395	3409	1226	2086	1905	0.806337	-0.310545	0.661451	0.954086
	21.15	768.581	767.573	[M+H]+	TRUE	Arachidonoyl PAF C-16	0	1435	2050	633	1284	1328	0.931133	-0.10294	0.221224	0.749382
	21.47	633.173	632.166	[M+H]+	TRUE		2011	1817	1206	2057	1743	1754	1.1033	0.141822	0.56239	0.954086
	21.5	772.613	771.606	[M+H]+	TRUE		510	1561	2607	0	1566	1503	0.65605	-0.608123	0.971026	0.987061
	21.68	338.354	337.347	[M+H]+, [M+Na]+	TRUE	13E-Docosenamide	5359	5589	6788	8394	5292	14665	1.5985	0.676719	0.327297	0.920818
	21.72	393.312	392.305	[M+H]+	TRUE	Leukotriene B4-3-aminopropylamide	4065	4067	3776	3646	3771	3731	0.936177	-0.0951462	0.106068	0.575978
	21.73	675.568	674.561	[M+H]+	TRUE	Arg Glu Lys Asp Lys	2034	2362	1075	2759	2218	1656	1.21239	0.277857	0.483644	0.954086
	21.81	413.282	390.292	[M+Na]+, [M+K]+, [M+H]+	TRUE	7a-Hydroxy-3-oxo-5b-cholanoic acid	20214	23390	21950	42028	46553	35104	1.88677	0.915915	0.021883	0.286209
	22.14	701.585	700.578	[M+H]+, [M+Na]+	TRUE	1,2-dioleoyl-sn-Glycero-3-Phosphate	3355	4633	1875	2856	3000	1663	0.762344	-0.391486	0.449429	0.954086
	22.85	707.195	684.206	[M+Na]+, [M+K]+	TRUE	Phe Cys Leu Phe Arg	2666	2622	1263	2826	2505	2195	1.14883	0.200168	0.56483	0.954086
	22.93	678.532	677.524	[M+H]+	TRUE	Ile Lys Arg Asp Phe	3040	3727	1823	2217	1601	1088	0.571129	-0.808111	0.146611	0.66361
	23.04	1011.65	988.665	[M+Na]+, [M+K]+	TRUE		11229	9882	10610	11363	9698	9635	0.967687	-0.0473876	0.648077	0.954086
	23.11	734.596	733.589	[M+H]+	TRUE	1,2-dipalmitoyl-sn-glycero-3-PC	448	1073	1724	446	1112	1085	0.814484	-0.296042	0.668804	0.954086
	23.21	704.548	703.542	[M+H]+, [M+Na]+	TRUE		5753	7042	3114	3344	2464	2242	0.506003	-0.982782	0.142967	0.66361
	23.38	850.586	849.578	[M+H]+	TRUE		739	2271	2982	1169	2318	2008	0.917056	-0.124918	0.838395	0.954086
	23.38	760.613	759.606	[M+H]+	TRUE		5620	17870	27580	8856	19963	15504	0.867887	-0.204421	0.773193	0.954086
	23.42	782.596	781.589	[M+H]+	TRUE		3302	9223	14208	4564	10428	8390	0.874649	-0.193223	0.77551	0.954086
	23.55	730.565	729.558	[M+H]+, [M+Na]+	TRUE		4094	4880	2397	2543	2186	1739	0.568815	-0.813968	0.145818	0.66361
	23.72	786.63	785.623	[M+H]+, [M+Na]+	TRUE		3254	11077	16655	4720	12340	9880	0.869425	-0.201867	0.782286	0.954086
	23.79	876.602	875.595	[M+H]+	TRUE		614	1303	2249	896	1549	1461	0.93759	-0.0929709	0.878358	0.954086
	23.89	703.601	702.594	[M+H]+, [M+Na]+	TRUE		2624	3256	1265	2700	2407	1724	0.956053	-0.0648372	0.883414	0.954086
	23.95	780.582	779.575	[M+H]+, [M+Na]+	TRUE		4039	4894	1913	3952	3824	3141	1.00655	0.00941338	0.981548	0.987131
	24	781.216	758.228	[M+Na]+, [M+K]+	TRUE		3175	2533	1636	3232	2967	2222	1.14665	0.197426	0.546551	0.954086
	24.12	722.538	721.531	[M+H]+	TRUE		1779	2526	844	1878	1279	875	0.783065	-0.352797	0.554756	0.954086
	24.13	806.599	805.592	[M+H]+	TRUE		0	1863	811	2561	2535	1827	2.58901	1.3724	0.281753	0.845669
	24.16	718.564	717.557	[M+H]+	TRUE		1918	2026	843	1054	935	666	0.554627	-0.85041	0.193627	0.749382
	24.72	806.599	805.592	[M+H]+, [M+Na]+	TRUE		3027	4347	1574	2734	2675	1617	0.785203	-0.348862	0.522563	0.954086
	24.83	216.931	215.924	[M+H]+	TRUE		1732	1538	1684	1543	1654	1837	1.01615	0.0231113	0.811328	0.954086
	24.9	136.117	135.11	[M+H]+	TRUE		2924	2971	3098	3388	3219	3081	1.07728	0.107396	0.103478	0.575978
	24.92	130.164	129.157	[M+H]+	TRUE		3892	3862	3804	3916	3610	0	0.651151	-0.618937	0.662139	0.954086
	24.93	362.94	361.933	[M+H]+	TRUE		5061	4506	5727	5038	5309	5529	1.03805	0.0538817	0.649756	0.954086
	24.93	634.899	633.892	[M+H]+	TRUE		3870	3348	4042	3538	3583	3853	0.9746	-0.0371173	0.708551	0.954086
	24.94	702.889	701.882	[M+H]+	TRUE		3596	3329	4098	3429	3676	3658	0.976413	-0.0344367	0.745451	0.954086
	24.94	770.879	769.872	[M+H]+	TRUE		3166	2647	3443	2951	3187	3350	1.02506	0.0357151	0.786343	0.954086
	24.94	158.97	157.963	[M+H]+	TRUE		4715	4749	5219	5235	4539	5322	1.02813	0.0400196	0.670039	0.954086
	24.95	273.178	272.17	[M+H]+	TRUE		4280	4167	4603	4678	4323	4343	1.02253	0.0321414	0.604087	0.954086
	24.95	108.085	107.078	[M+H]+	TRUE		3302	3103	3234	3531	3066	3119	1.00799	0.011479	0.882775	0.954086
	24.96	144.988	143.98	[M+H]+	TRUE		2892	2960	3030	3277	2890	3116	1.04515	0.0637065	0.358013	0.920818
	24.96	498.92	497.912	[M+H]+	TRUE		4036	3438	4357	3901	4234	4510	1.0688	0.095995	0.453567	0.954086
	24.96	566.909	565.902	[M+H]+	TRUE		4584	4073	4729	4649	4185	4497	0.995891	-0.00593991	0.943535	0.975054
	24.96	122.101	121.094	[M+H]+	TRUE		27507	27524	27714	28651	26132	26790	0.985836	-0.0205804	0.656592	0.954086
	24.96	226.96	203.971	[M+Na]+, [M+K]+	TRUE		20440	19223	22637	22348	22193	23049	1.08491	0.117578	0.214574	0.749382
	24.97	430.93	429.923	[M+H]+	TRUE		7087	6029	7611	6988	6715	7217	1.00931	0.0133715	0.9053	0.961183
