## Supplementary data file 4 for "Metabolic reprogramming of methylthioadenosine-dependent sulfur recycling is a major driver of CHIKV infection"

### Sheet: Methionine isotope labeling
RT [min]	m/z meas.	M meas.	Ions	MS/MS	Name	1.1_Met-Cys	1.2_Met-Cys	1.3_Met-Cys	2.1_Met-Cys	2.2_Met-Cys	2.3_Met-Cys	3.1_Met-Cys	3.2_Met-Cys	3.3_Met-Cys	4.3_Met-Cys	4.1_Met-Cys	4.2_Met-Cys
0.31	186.956	185.949	[M+H]+	TRUE	D-Glycerate 3-phosphate	6393	7325	7237	7596	8617	8154	8083	8739	8279	8849	9788	9121
0.9	147.076	146.069	[M+H]+	TRUE	L-Glutamine	80643	135206	67934	112570	75225	69216	80659	90143	102880	132279	67802	89946
0.91	120.066	119.058	[M+H]+, [M+H-H2O]+	TRUE	L-threonine / Homoserine	17331	14965	15233	11541	14133	10475	14700	17492	11351	18919	13218	18506
0.92	367.139	366.132	[M+H]+	TRUE	Gln Gly Tyr (tripeptide)	141515	231539	210031	265079	106200	169563	196828	168228	180634	181722	228522	189448
0.92	184.073	183.066	[M+H]+, [M+K]+, [M+Na]+	TRUE	Phosphocholine	534460	611186	596470	624910	523676	569471	556919	523606	578143	598083	586519	579757
0.92	148.06	147.053	[M+H]+, [M+H-H2O]+	TRUE	D-Glutamic acid	117391	132868	121840	121289	189568	158516	89332	92987	118147	115448	95180	109314
0.94	258.11	257.103	[M+H]+	TRUE	sn-glycero-3-phosphocholine	40496	34603	36647	32105	38071	24551	27816	31451	21623	49578	33108	43978
0.97	162.076	161.069	[M+H]+, [M+H-H2O]+	TRUE	N-Methylglutamic acid	21048	19257	18272	15414	25864	19416	10212	9640	18676	18146	13129	13809
0.99	116.071	115.063	[M+H]+	TRUE	L-Proline	123065	105742	92022	71473	116966	68867	85469	101025	61025	163539	100456	122946
0.99	166.054	165.046	[M+H]+	TRUE	D-phenylalanine	15184	11563	18230	9350	15308	12903	20335	21951	12578	18547	20658	17347
1.01	130.086	129.079	[M+H]+	TRUE	pipecolic acid	4525	3395	4343	3081	7275	5603	1573	1873	0	2600	1003	2823
1.06	118.086	117.079	[M+H]+	TRUE	L-Valine	28738	36979	21416	26020	37793	25658	18863	21423	22809	36057	20732	35294
1.07	188.092	187.084	[M+H]+	TRUE	dimethyl (R)-pyrrolidine-1,2-dicarboxylate	9433	20495	13585	22044	41310	24979	15408	21128	16909	19649	14019	12883
1.09	324.059	323.052	[M+H]+	TRUE	Cytidine monophosphate	1707	2395	2212	1997	5393	4623	1299	2049	1382	1010	432	1826
1.1	156.102	155.095	[M+H]+	TRUE	L-histidine	154433	141554	129274	121949	237421	150282	90863	75638	141403	139587	98067	73223
1.14	158.003	156.996	[M+H]+	TRUE		1014	1292	1030	1231	1133	1162	1183	1435	1319	1154	1389	1353
1.29	160.097	159.09	[M+H]+	TRUE	Indoleacetaldehyde	2767	3564	5134	4710	7708	7248	7188	6259	5120	2717	3869	2806
1.3	123.055	122.048	[M+H]+	TRUE	Niacinamide	40258	29253	13546	23673	27359	27119	23988	16384	12204	10055	10447	14420
1.31	179.049	178.041	[M+H]+	TRUE	Cysteinylglycine	5623	7583	4503	9708	9237	7799	6982	6283	2013	5067	3021	4563
1.32	218.139	217.131	[M+H]+	TRUE	(±)-Propionylcarnitine	54250	82171	72830	38479	70661	47041	46304	47386	49562	67183	31915	49241
1.32	308.091	307.084	[M+H]+	TRUE	Glutathione	141292	186178	111863	243951	236203	203496	163502	17787	103704	122898	70246	114304
1.34	330.073	329.065	[M+H]+	TRUE	cAMP	4231	2981	3084	1514	1690	3427	2017	3136	2880	4515	3324	4476
1.35	348.07	347.063	[M+H]+	TRUE	Adenosine monophosphate	0	5167	4798	5077	21706	20584	3196	4505	2390	3199	2753	2442
1.36	189.087	188.08	[M+H]+	TRUE	Nα-Acetyl-L-glutamine	8044	7069	4654	4512	5149	3429	6810	7423	4010	4139	2691	3657
1.36	184.073	183.066	[M+H]+	TRUE	Phosphocholine	6497	8029	6376	7283	4187	5367	5991	6032	4201	5604	5173	4687
1.42	247.058	246.05	[M+H]+	TRUE		1802	1802	1535	1710	2004	1227	1035	1085	1005	1084	868	803
1.44	290.135	289.127	[M+H]+	TRUE	Ophthalmic acid	8751	8015	4958	4816	6146	4944	3895	4194	3531	10290	3574	9171
1.54	132.102	131.095	[M+H]+	TRUE	L-Isoleucine	80778	54644	59190	34762	49077	35604	36890	51155	36780	84501	68658	63062
1.54	123.044	122.037	[M+H]+	TRUE	4-Hydroxybenzaldehyde	7840	6211	4285	3607	3497	2553	2037	2105	2772	5530	2811	6629
1.55	165.055	164.047	[M+H]+	TRUE	Phenylpyruvic acid	19699	17963	11192	9888	10763	6401	5971	5807	8543	14656	8702	19307
1.56	348.07	347.063	[M+H]+	TRUE	Adenosine monophosphate	5614	4649	0	0	10373	6696	1157	1609	1164	0	1217	0
1.56	182.081	181.074	[M+H]+	TRUE	L-Tyrosine	74268	65086	44586	41649	39718	26791	22790	22125	32347	60035	33326	73511
1.57	134.045	133.038	[M+H]+	TRUE	L-Aspartic acid	9833	10315	6251	4984	7280	5209	3779	4835	3438	5594	4379	5361
1.57	176.055	175.048	[M+H]+, [M+H-H2O]+	TRUE	DMOG	22169	22572	14815	10804	15857	11892	8327	9701	6549	10967	8817	10786
1.63	332.562	663.109	[M+H+H]2+	TRUE		0	0	0	3672	4494	3585	2038	3181	2336	0	2741	8052
1.64	664.116	663.109	[M+H]+	TRUE	Nicotinamide adenine dinucleotide (NAD)	166	0	0	8960	8832	7615	4527	6377	6084	0	6065	0
1.74	130.05	129.043	[M+H]+	TRUE	Pyrrolidonecarboxylic acid	74329	87992	76801	54083	47612	31279	56697	73537	70218	3301	73943	2433
1.76	349.118	348.11	[M+H]+	TRUE	L-pipecolic acid	24993	34887	27342	19869	23605	20957	13270	0	14001	36259	28953	30949
1.8	307.083	612.152	[M+H+H]2+	TRUE		1331	2632	0	2252	685	598	464	1218	0	0	998	2357
1.8	136.062	135.055	[M+H]+	TRUE	Adenine	1347	0	2020	927	9897	6690	0	1285	2314	1671	0	309
1.81	268.104	267.097	[M+H]+	TRUE	Adenosine	24740	23142	20667	7955	82797	54919	20095	12060	15726	14480	16045	13804
1.83	123.055	122.048	[M+H]+	TRUE	Niacinamide	5074	5528	1665	0	0	0	0	657	0	3359	0	3788
1.85	560.078	559.071	[M+H]+	TRUE	Adenosine diphosphate ribose	0	0	1379	1110	1330	1471	1050	1295	1632	3395	1329	1929
1.88	175.977	174.969	[M+H]+	TRUE		852	1246	1195	1411	1313	1480	1720	1772	1678	1508	1595	1407
1.89	175.018	174.011	[M+H]+	TRUE	Aconitic acid	1034	1167	1193	1205	1209	1162	1401	1388	1332	1093	1517	1317
1.9	380.112	379.105	[M+H]+	TRUE	S-Lactoylglutathione	0	1027	2485	1487	1831	0	3701	828	965	2393	2579	992
1.95	325.043	324.036	[M+H]+	TRUE	Uridine monophosphate (UMP)	0	0	679	549	3395	2637	442	673	511	563	606	404
2.67	232.154	231.147	[M+H]+	TRUE	Butyryl-L-carnitine	3066	1639	1257	901	1176	743	545	573	781	1886	803	1398
3.01	103.054	102.047	[M+H]+	TRUE		2360	1238	1205	682	865	841	623	529	694	1506	972	1575
3.01	120.081	119.073	[M+H]+	TRUE	Threonine	25627	15717	12156	5915	10279	6776	7650	6094	8510	17429	9158	19277
3.01	166.086	165.079	[M+H]+	TRUE	D-Phenylalanine	33772	20817	16580	7847	14260	8811	9694	8319	11392	24831	11448	25787
3.1	219.08	218.072	[M+H]+	TRUE		1816	812	547	278	938	507	0	157	214	425	232	541
3.74	173.129	172.121	[M+H]+	TRUE	Glycylproline	1289	788	510	348	366	297	602	392	435	861	579	1075
3.75	215.049	214.041	[M+H]+	TRUE		1736	1048	727	507	616	273	448	437	427	1251	638	1036
4.49	173.128	172.121	[M+H]+	TRUE	Glycylproline	1947	1676	1061	591	659	514	913	629	766	1944	1019	2505
4.79	130.159	129.152	[M+H]+	TRUE	D-Pipecolic acid	976	985	785	640	451	636	674	678	415	1084	1113	1110
5.13	188.071	187.063	[M+H]+	TRUE	Phosphoserine	23840	20323	15210	13188	19009	10179	11555	13345	16401	16228	13772	21310
5.18	246.17	245.163	[M+H]+	TRUE	2-Methylbutyroylcarnitine	3449	3291	2326	1729	4083	2288	1035	1877	2060	0	1750	1919
5.19	220.118	219.111	[M+H]+	TRUE	Pantothenic acid	36064	31626	26322	18761	20558	16498	13908	16662	18106	26113	22794	32800
5.54	299.1	298.093	[M+H]+	TRUE	5'-Methylthioadenosine	77807	44991	66669	45397	70241	52293	42728	44201	51197	71483	51854	62905
5.58	233.059	232.052	[M+H]+	TRUE	Asp val	2945	1912	1091	878	726	633	1132	1125	1600	1783	2060	2516
5.85	239.149	238.142	[M+H]+	TRUE		394	3428	4195	9799	4122	3250	2129	1943	3570	5658	4621	2196
5.9	114.091	113.084	[M+H]+	TRUE	ε-Caprolactam	7838	8707	6732	8341	6257	4716	2356	3294	2890	10192	7428	5198
7.3	218.212	217.204	[M+H]+	TRUE		0	4530	9179	9832	12844	23938	3778	15054	20394	10371	7888	17978
7.59	241.204	480.393	[M+H+H]2+	TRUE		1924	2480	1637	1550	2291	2106	1537	1474	0	0	2789	2017
8.6	185.115	162.126	[M+Na]+, [M+H]+	TRUE		4160	4123	4584	4404	5274	4395	5447	4921	5933	7296	5941	6022
8.87	191.086	190.078	[M+H]+	TRUE	Asp Gly	7691	5812	7448	6654	7332	6011	5090	6279	5993	7047	5118	7033
8.87	264.175	263.167	[M+H]+	TRUE	Nortryptyline	578724	499420	564595	505091	574219	485363	413979	505299	475580	561676	338234	530908
8.87	233.132	232.125	[M+H]+	TRUE	Thr Ile	49876	41937	46867	42735	48953	41722	34847	41486	40630	49731	29285	45432
10.08	274.274	273.267	[M+H]+	TRUE		9144	14291	21682	6978	15455	10138	8868	10510	9571	4202	6708	4666
10.92	217.957	216.949	[M+H]+	TRUE		2284	2436	2317	2406	2704	2582	3180	3049	0	3599	3111	3385
10.92	163.115	162.108	[M+H]+, [M+Na]+	TRUE		2368	2734	3075	2916	2718	2730	2737	2977	2787	0	3179	2756
10.93	289.201	306.204	[M+H-H2O]+, [M+H]+	TRUE		1438	1423	1422	1592	1431	1463	1486	1560	1664	1817	1848	1778
10.94	303.058	302.051	[M+H]+	TRUE	Quercetin	1632	1666	2094	2007	2105	0	2720	2287	2536	2545	2622	2688
11.33	130.008	129.001	[M+H]+	TRUE		853	880	1030	887	0	816	905	1034	843	919	1013	981
11.57	304.3	303.293	[M+H]+	TRUE	1-hexadecylpyridinium	21203	19390	18206	47549	33642	38650	47792	49092	45136	18650	48086	20393
12.3	185.096	184.089	[M+H]+	TRUE		9679	9628	9017	9408	8730	8576	7727	7997	8020	13373	10331	10487
12.52	332.331	331.324	[M+H]+	TRUE		1400	1220	0	1858	1913	3212	3125	2548	2000	573	1485	1224
12.59	312.362	311.355	[M+H]+	TRUE		2758	2418	1787	1922	1818	1410	1069	983	1028	753	838	844
12.63	128.951	127.944	[M+H]+	TRUE		826	861	788	861	1073	966	1039	1022	968	1184	0	0
12.63	145.93	144.922	[M+H]+	TRUE		681	0	847	874	969	922	1137	906	944	902	1180	858
12.68	298.347	297.339	[M+H]+	TRUE	Palmitoyl N-Isopropylamide	1127	727	589	978	799	858	657	664	675	555	488	571
12.99	326.378	325.371	[M+H]+	TRUE		2492	1868	1828	1835	2178	1986	2601	1681	1719	1629	2042	1783
13.15	158.962	157.954	[M+H]+	TRUE		2952	3147	3534	0	3428	3541	0	4010	0	3862	3894	3701
13.19	128.951	127.943	[M+H]+	TRUE		727	0	0	998	0	950	0	1153	917	995	1031	1066
13.33	348.99	326.001	[M+Na]+, [M+H]+	TRUE		1411	1617	1648	1278	1089	1429	1906	1827	1289	1747	1311	1794
13.51	130.966	129.959	[M+H]+	TRUE		0	0	821	770	836	780	929	809	0	918	0	0
13.58	158.962	157.955	[M+H]+	TRUE		3215	3409	3619	3428	0	0	3599	0	3800	0	3634	0
14.04	367.217	366.209	[M+H]+	TRUE		1085	0	1146	1507	581	1419	1439	1359	976	1003	1377	615
14.22	388.393	387.386	[M+H]+	TRUE	Lys Lys Leu	1254	1375	361	200	356	936	628	471	0	286	150	961
14.28	494.323	493.316	[M+H]+	TRUE	PE(19:1(9Z)/0:0)	5081	4087	4897	4436	6282	5399	3881	3573	3242	2584	3951	3319
14.44	494.324	493.316	[M+H]+, [M+Na]+	TRUE	PE(19:1(9Z)/0:0)	5643	4677	0	5346	8262	5605	4882	5133	4782	0	5082	3405
14.58	113.964	112.956	[M+H]+	TRUE		1690	2193	0	1742	1817	0	0	1993	2090	1898	1844	1971
14.82	520.339	519.332	[M+H]+	TRUE	Thr Val Leu Thr Ser	1978	1590	1506	1818	2725	2196	1724	1315	1705	737	1772	1136
14.82	141.959	140.951	[M+H]+	TRUE		1130	1105	930	1018	0	1166	1107	1096	1022	1080	1239	1135
15.27	496.339	495.332	[M+H]+	TRUE	PC(16:0/0:0)[U] / PC(16:0/0:0)[rac]	28990	27247	22033	26067	40309	41039	36100	32194	27173	11302	23158	17345
15.31	289.154	288.146	[M+H]+	TRUE		967	717	818	1136	1084	942	617	1000	802	1029	982	991
15.61	480.308	479.3	[M+H]+	TRUE	PE(18:1(9Z)/0:0)	2820	2159	769	1737	2486	2606	2998	1968	2015	631	1193	1198
15.65	522.355	521.348	[M+H]+	TRUE	Leu Tyr Val Lys	12506	11692	9563	11270	16396	16696	16165	14466	14110	4561	12885	7231
16.33	335.125	334.118	[M+H]+	TRUE		11762	9205	11148	7620	7094	7432	9946	9925	9215	6710	8960	9536
16.42	149.023	148.016	[M+H]+	TRUE		3832	2890	3937	4195	2944	3349	3116	2953	3542	2315	1999	2253
16.42	301.141	278.152	[M+Na]+, [M+H]+	TRUE		29306	20372	31230	33688	25674	26992	29394	25314	32791	25258	17547	22921
16.51	524.37	523.363	[M+H]+	TRUE	enantio-PAF C-16	3166	2625	1577	2230	2779	3309	3968	3573	3362	1427	2240	1847
16.71	399.189	398.181	[M+H]+, [M+Na]+	TRUE	S-adenosylmethionine	120977	160298	136120	192548	188376	182374	211274	237533	161824	131123	180922	172525
16.76	367.216	366.209	[M+H]+	TRUE		2203	1940	2285	2522	1999	2535	1897	1827	1978	2217	2345	1954
16.77	524.37	523.363	[M+H]+	TRUE	enantio-PAF C-16	16966	16525	8682	8685	13946	18160	17510	15358	11314	6056	6431	11373
17.09	517.371	516.363	[M+H]+	TRUE		581	570	733	719	791	680	711	641	759	709	740	795
17.1	288.922	287.914	[M+H]+	TRUE		1090	1029	1080	0	0	1219	1022	986	897	890	997	920
17.18	385.292	384.285	[M+H]+	TRUE		823	858	854	909	887	1036	994	861	1036	1086	775	918
17.39	309.203	308.196	[M+H]+	TRUE		3116	2865	3429	1996	2736	2574	2141	2197	2706	3236	2961	2411
17.41	429.318	428.311	[M+H]+	TRUE		1203	1100	1229	1174	1284	1451	1390	1509	1284	1351	982	1320
17.44	385.292	384.285	[M+H]+	TRUE		900	1052	920	952	967	1021	1087	1170	959	1042	1233	1045
17.45	341.266	340.259	[M+H]+	TRUE		1516	1699	1711	1740	1678	1557	1821	2044	2035	1403	1830	1756
17.57	650.438	649.431	[M+H]+	TRUE	PE(18:1(9Z)/10:0(3-OH))	1460	1826	1226	2297	1962	2509	2813	2719	2246	601	1257	1170
17.82	619.438	618.431	[M+H]+	TRUE		965	1040	973	1223	970	1096	1351	1306	1487	1309	1296	1120
17.87	575.412	574.405	[M+H]+	TRUE		1038	1163	1318	1404	1339	1534	1583	1500	1362	1592	1695	1586
17.87	570.457	569.449	[M+H]+	TRUE		1217	1429	1356	937	978	981	906	1054	714	750	910	821
17.91	531.386	530.379	[M+H]+	TRUE		1157	1306	1297	1326	1669	1435	1517	1622	1446	1750	1905	2047
17.91	526.43	525.423	[M+H]+	TRUE		1596	1328	1300	1261	1107	1082	990	1141	1000	870	1012	811
17.97	487.36	486.353	[M+H]+	TRUE		1759	1666	1838	1935	1890	2409	1885	2554	2233	2136	2195	2147
17.99	429.261	428.254	[M+H]+	TRUE		21775	17251	16807	10984	29944	16377	16578	15131	14794	8915	13108	10836
18	443.334	442.327	[M+H]+	TRUE		2542	2661	2545	2793	2782	2385	2640	3078	3060	2952	2950	2651
18.02	780.552	757.563	[M+Na]+	TRUE	PE(18:1(9Z)/19:0cycw8c)	0	1858	1735	735	400	592	636	481	497	1157	0	336
18.03	399.308	398.3	[M+H]+	TRUE	1-Oleoyl-2-acetyl-sn-glycerol	2237	2425	2465	2806	2416	2324	2659	2769	2249	2789	2785	2637
18.04	355.282	354.275	[M+H]+	TRUE	PGF2α Alcohol methyl ether	2108	2155	2600	2256	2304	2452	2493	2727	2389	2337	2573	2593
18.05	485.112	484.105	[M+H]+	TRUE		4722	4713	4712	3188	2725	3839	4093	4207	3792	3897	4598	3362
18.09	311.255	310.248	[M+H]+	TRUE	13(S)-HODE methyl ester	1549	1467	1697	2446	1558	1151	1568	1418	1371	1302	1160	1330
18.2	184.889	183.881	[M+H]+	TRUE		1273	1245	1209	1395	1279	1333	1235	1232	1245	1200	1285	1253
18.27	730.537	729.53	[M+H]+	TRUE	PE(19:0cycv8c/16:1(9Z))	0	5685	4623	1721	1059	1495	2085	1313	950	2843	497	614
18.32	256.264	255.256	[M+H]+	TRUE	Palmitic amide	10544	10860	6592	8508	9241	13201	18550	15288	12665	4240	6452	7866
18.33	752.519	751.512	[M+H]+	TRUE		0	1759	1711	767	504	648	641	440	403	992	236	0
18.35	429.261	428.253	[M+H]+	TRUE	Trp Ser His	18738	14056	16303	10255	26810	16267	10305	11103	13046	8118	13416	8063
18.65	282.279	281.272	[M+H]+, [M+Na]+	TRUE	Oleamide	33120	33129	16225	40885	47678	51753	0	62093	39825	14708	22926	36691
18.66	283.283	282.275	[M+H]+, [M+Na]+	TRUE		6573	7529	2944	7726	9886	10383	0	13483	7895	2935	4806	7177
18.7	545.401	544.394	[M+H]+	TRUE		1014	961	1087	1153	1072	1413	1381	1065	1067	1824	1489	1267
18.73	429.26	428.253	[M+H]+	TRUE		3400	4892	2826	3604	11516	6272	4663	5990	5375	2641	3758	3549
18.75	501.375	500.368	[M+H]+	TRUE		1451	1292	1226	1372	1324	1458	1418	1904	1505	1667	1624	1685
18.78	427.245	426.238	[M+H]+	TRUE		15028	9973	10008	0	22675	11237	7101	9010	6646	3913	6031	5409
18.79	457.349	456.342	[M+H]+	TRUE		2028	1964	1833	1981	2314	2443	2126	2151	2084	2015	2426	2154
18.81	413.323	412.316	[M+H]+	TRUE		1886	1883	1683	2065	1888	2190	2062	2179	1838	1955	2207	1988
18.83	369.297	368.29	[M+H]+	TRUE		1767	1733	1768	2630	1734	1718	1727	1644	1632	1865	1657	1869
18.83	282.279	281.272	[M+H]+, [M+Na]+	TRUE	Oleamide	14345	13445	5606	10436	10934	19954	21911	17660	11533	5231	6761	11454
18.83	354.318	353.311	[M+H]+	TRUE		0	4463	4257	4656	4277	4620	4778	0	4103	5183	4481	0
18.98	429.261	428.254	[M+H]+	TRUE		3713	2611	2776	2099	5493	3392	2287	2735	2370	892	1554	1508
19.07	100.51	199.005	[M+H+H]2+	TRUE		2035	2275	0	1750	1966	2019	2126	0	2054	1521	1715	1474
19.12	354.318	353.311	[M+H]+	TRUE		3796	4248	3921	4037	5032	0	0	4373	4911	5073	4849	5204
19.16	325.271	324.264	[M+H]+	TRUE		2773	2202	3123	10079	5714	1584	5041	3646	2134	2208	2926	2236
19.17	108.518	107.51	[M+H]+	TRUE		1657	1671	1456	1137	1280	1088	973	0	1076	942	918	1133
19.22	115.964	114.957	[M+H]+	TRUE		1893	1956	0	1660	1589	1494	1858	1838	1812	1826	1801	0
19.39	430.913	429.906	[M+H]+	TRUE		2503	0	2756	3743	3783	3939	4062	3726	4012	3887	4313	4544
19.39	371.101	370.094	[M+H]+	TRUE		3170	3166	2354	0	1786	1905	1327	2176	1001	0	1273	1582
19.39	559.131	558.123	[M+H]+	TRUE		6298	7460	5870	4815	5417	5220	5260	6411	5180	5325	5343	6432
19.4	554.175	553.168	[M+H]+	TRUE		5562	5751	4384	2128	2636	2215	0	2364	1448	2213	1531	1993
19.4	306.894	305.887	[M+H]+	TRUE		1425	1171	1273	1525	1514	1404	1478	1312	1483	1484	1374	1277
19.41	226.951	225.944	[M+H]+	TRUE		8609	0	9260	12512	12002	12582	12219	12491	12102	12989	12768	13165
19.54	108.518	107.51	[M+H]+	TRUE		1795	1324	1431	1165	1216	1138	970	1081	0	0	1019	1184
19.56	643.587	642.579	[M+H]+	TRUE		4511	4508	3738	0	0	0	281	314	263	271	254	308
19.63	790.536	789.529	[M+H]+	TRUE		0	1430	1909	960	583	644	721	635	652	0	263	383
19.66	770.85	769.843	[M+H]+	TRUE		843	943	1069	2094	2130	2055	2300	2211	2447	2053	0	0
19.78	284.295	283.287	[M+H]+	TRUE		4100	3265	1482	1799	2289	3770	3858	2610	1449	1088	0	3763
19.78	806.567	805.561	[M+H]+, [M+Na]+	TRUE		0	3714	3798	1605	1006	1203	1417	1128	820	2986	369	686
19.79	703.574	702.567	[M+H]+	TRUE	SM(d18:1/16:0)	0	12639	13888	6377	2705	3754	2328	3200	2619	11376	1418	2200
19.79	725.556	724.549	[M+H]+	TRUE		0	5959	5839	2807	1445	1687	956	1442	1275	5579	668	944
19.88	294.939	293.931	[M+H]+	TRUE		577	0	0	890	971	985	978	1042	1155	904	1011	1009
19.91	158.964	157.957	[M+H]+	TRUE		3010	2868	2945	4272	4110	4557	4342	4172	4574	4096	4192	4485
19.92	838.837	837.83	[M+H]+	TRUE		937	0	911	0	1920	2324	2140	2419	2546	2220	2397	2495
19.92	226.951	225.944	[M+H]+	TRUE		9382	9527	9343	14876	14579	14426	15814	15125	15858	15250	16094	16595
19.93	362.926	361.919	[M+H]+	TRUE		1800	0	1701	3106	3177	3275	3509	3456	3393	3398	3752	3732
19.93	702.862	701.855	[M+H]+	TRUE		1143	1093	0	2687	2563	2855	2937	3014	3260	2913	3496	3599
19.94	566.888	565.88	[M+H]+	TRUE		0	1796	0	3022	3318	3658	3438	3625	3545	3545	3924	3672
19.94	634.875	633.868	[M+H]+	TRUE		0	1231	1190	2798	2981	3119	2990	3162	3038	2800	3085	3486
19.94	144.982	143.975	[M+H]+	TRUE		3138	2740	2315	2643	2470	2272	2405	2641	2643	2313	2594	2586
19.94	430.913	429.906	[M+H]+	TRUE		2653	2671	0	4421	4934	4940	4917	4985	5600	4911	5027	5188
19.95	498.901	497.893	[M+H]+	TRUE		1653	1722	1691	3026	3033	3249	3602	3453	3413	3176	3467	3634
19.95	770.85	769.842	[M+H]+	TRUE		0	781	846	2196	0	2384	0	2406	2638	2363	2727	2770
19.97	756.552	733.563	[M+Na]+	TRUE	PE(16:0/19:0)	0	3603	3473	1865	1404	1300	1668	1005	890	1977	696	511
19.98	782.567	781.56	[M+H]+	TRUE		0	914	2279	1683	1509	0	1217	948	791	1286	0	0

### Sheet: Cysteine isotope labeling 
	RT [min]	m/z meas.	M meas.	Ions	MS/MS	Name	NTC_GE1_01_48164	Cysteine_1_GE2_01_48165	Cysteine_2_GE3_01_48166	Cysteine_3_GE4_01_48167	Complete_1_GE5_01_48168	Complete_2_GE6_01_48169
	0.69	128.019	127.012	[M+H]+	TRUE	Taurine	2246	6001	0	2002	2861	5603
	0.73	110.009	109.001	[M+H]+	TRUE	hypotaurine	4595	13672	16767	4031	6770	11709
	0.88	158.963	157.956	[M+H]+	TRUE		11701	10746	6605	16202	13939	13911
	0.98	147.076	146.069	[M+H]+	TRUE	L-Glutamine	454	8818	47990	2956	3692	5393
	0.98	185.077	184.069	[M+H]+	TRUE	phosphocholine	2405	16527	48507	5916	8391	13177
	0.98	258.11	257.103	[M+H]+	TRUE	sn-glycero-3-phosphocholine	42728	123512	81810	44813	55035	58834
	0.98	148.061	147.053	[M+H]+, [M+H-H2O]+	TRUE	D-Glutamic acid	4987	23673	80935	4464	19988	28591
	1	116.071	115.063	[M+H]+	TRUE	L-Proline	57819	94266	114998	47654	38363	42265
	1	203.052	180.063	[M+Na]+	TRUE	alpha-D-Glucose	16429	17007	7885	27866	26451	37660
	1.03	102.128	101.12	[M+H]+	TRUE	Betaine aldehyde	18047	16398	7522	32080	12002	35617
	1.03	184.073	183.066	[M+H]+	TRUE	phosphocholine	7210	9667	672783	96290	6862	231366
	1.17	247.058	246.05	[M+H]+	TRUE		1357	1064	853	578	867	1522
	1.21	113	111.993	[M+H]+	TRUE	Cytosine	1055	871	1306	622	918	822
	1.22	184.073	183.066	[M+H]+	TRUE	phosphocholine	517	0	5400	6863	1363	1245
	1.29	123.055	122.048	[M+H]+	TRUE	Niacinamide	33593	37482	28080	36723	18517	16682
	1.36	179.049	178.041	[M+H]+	TRUE	Cysteinylglycine	9375	3617	3578	3170	9830	8772
	1.37	312.098	311.091	[M+H]+	TRUE	Icilin	0	117732	109859	98744	0	0
	1.37	308.091	307.084	[M+H]+	TRUE	Glutathione	245527	97623	92758	80762	241700	220712
	1.41	330.073	329.066	[M+H]+	TRUE	cAMP	6692	2988	2231	3605	8142	7739
	1.53	132.102	131.095	[M+H]+	TRUE	L-Leucine/L-isoleucine	68208	65299	64530	86156	56238	47237
	1.56	348.07	347.063	[M+H]+	TRUE	Adenosine monophosphate	37272	16679	11566	6691	22542	18643
	1.59	176.055	175.048	[M+H]+, [M+Na]+	TRUE	DMOG	31244	21662	23004	19631	27629	27852
	1.6	134.045	133.037	[M+H]+	TRUE	L-Aspartic acid	13814	10115	10932	8364	11652	12679
	1.76	130.05	129.043	[M+H]+	TRUE	Pyrrolidonecarboxylic acid	27388	126611	128871	94708	47611	50922
	1.81	349.117	348.11	[M+H]+	TRUE	L-pipecolic acid	75739	23588	27687	20393	73136	72024
	1.82	353.124	352.117	[M+H]+	TRUE	Asn Tyr Gly	0	28915	33923	24486	0	0
	1.82	307.083	612.152	[M+H+H]2+	TRUE		46880	0	0	0	40926	48985
	1.83	613.158	612.151	[M+H]+	TRUE	Glutathione, oxidized	15079	3446	4676	4474	13128	14105
	1.84	307.083	306.076	[M+H]+	TRUE	Asn Ser Ser	0	26751	51175	34665	0	0
	1.92	424.101	423.094	[M+H]+	TRUE	Asn Gln Tyr	3117	3707	7287	1733	3095	3921
	1.94	123.055	122.048	[M+H]+	TRUE	Niacinamide	7373	6202	8623	7257	5532	6590
	1.94	268.104	267.097	[M+H]+	TRUE	Adenosine	0	0	16387	44947	62889	53003
	1.95	136.062	135.054	[M+H]+	TRUE	Adenine	0	0	0	5361	8081	7520
	1.97	269.107	268.099	[M+H]+	TRUE	Cys Phe	0	3018	0	5344	8331	6540
	1.99	162.058	161.051	[M+H]+	TRUE	Indole-3-carboxylic acid	0	0	0	624	3843	5608
	1.99	428.036	427.029	[M+H]+	TRUE	Adenosine 3',5'-diphosphate	0	0	0	1941	3318	3402
	2.06	622.028	621.021	[M+H]+	TRUE	Leu Asp Pro Asp Tyr	8347	0	7819	0	0	0
	2.1	305.098	304.09	[M+H]+	TRUE	Ala Lys Ser	1824	2163	1862	812	998	1096
	2.11	560.078	559.071	[M+H]+	TRUE	Adenosine diphosphate ribose	0	6551	0	4989	5878	6527
	2.14	364.065	363.058	[M+H]+	TRUE	Cyclic pyranopterin monophosphate	1833	1196	981	489	1814	1692
	2.14	268.104	267.097	[M+H]+	TRUE	Adenosine	17923	23420	0	0	10598	0
	2.15	136.062	135.055	[M+H]+	TRUE	Adenine	1820	2260	2608	0	0	0
	2.18	428.036	427.029	[M+H]+	TRUE	ADP	1435	2046	3793	0	0	0
	2.19	223.108	222.1	[M+H]+	TRUE	cystathionine	3096	2339	3181	0	0	0
	2.47	622.028	621.021	[M+H]+	TRUE		0	8365	0	8166	0	7969
	2.51	232.154	231.147	[M+H]+	TRUE	Butyryl-L-carnitine	5539	4874	4973	4024	3788	3479
	2.86	120.081	119.073	[M+H]+	TRUE	Threonine / DL-Homoserine	75512	65814	75188	56361	39807	41081
	2.87	166.086	165.079	[M+H]+	TRUE	L-Phenylalanine	103802	93407	100499	73310	55366	57872
	3.05	584.088	583.081	[M+H]+	TRUE	Thr His Leu Val Asp	965	0	0	0	1185	0
	3.21	584.088	583.08	[M+H]+	TRUE	Thr His Leu Val Asp	1049	2340	0	1873	0	993
	3.27	405.009	404.001	[M+H]+	TRUE	Uridine diphosphate (UDP)	1064	0	0	1848	1251	1206
	3.3	158.003	156.996	[M+H]+	TRUE		0	803	982	805	1032	0
	3.34	204.087	203.079	[M+H]+	TRUE	Lys Gly	3990	2388	1590	0	1968	2383
	3.68	584.088	583.081	[M+H]+	TRUE	Thr His Leu Val Asp	0	2022	2821	0	822	0
	3.75	405.009	404.001	[M+H]+	TRUE	Uridine diphosphate (UDP)	1108	2494	5049	1471	1136	0
	3.81	608.088	607.081	[M+H]+	TRUE	Uridine diphosphate-N-acetylglucosamine	5595	0	0	8489	5363	6167
	3.85	630.069	607.08	[M+Na]+	TRUE	Uridine diphosphate-N-acetylglucosamine	1968	0	0	2514	1930	1861
	4.25	158.003	156.996	[M+H]+	TRUE	orotic acid	1044	798	761	717	861	0
	4.3	608.088	607.081	[M+H]+	TRUE	Uridine diphosphate-N-acetylglucosamine	5853	9940	12784	0	0	3610
	4.59	130.159	129.152	[M+H]+	TRUE	D-Pipecolic acid	768	1616	1108	2871	1337	713
	5.01	188.07	187.063	[M+H]+	TRUE	Phosphoserine	33142	29707	39687	45115	30192	32038
	5.49	233.059	232.052	[M+H]+	TRUE	Asp Val	6412	2459	2369	2992	5729	4941
	5.51	298.097	297.09	[M+H]+	TRUE	5'-Methylthioadenosine	84238	0	0	1280	105535	111727
	5.64	666.131	665.124	[M+H]+, [M+H+H]2+	TRUE	NADH	3902	7214	4397	2459	2161	2761
	5.66	333.569	332.562	[M+H]+	TRUE	N,N-dimethyl arachidonoyl amine	3007	5517	0	0	2378	2744
	7.57	241.204	480.393	[M+H+H]2+	TRUE		4621	7359	6052	3937	5871	4444
	7.65	443.104	442.097	[M+H]+	TRUE	Tyr Phe Asn	100597	6887	12508	17853	16513	68250
	8.52	185.115	162.126	[M+Na]+, [M+H]+	TRUE		14342	13148	15038	14780	13019	14643
	8.85	233.132	232.125	[M+H]+	TRUE	Thre Ile	27080	27055	24455	34006	48306	28545
	8.85	264.175	263.167	[M+H]+	TRUE	Norptyline	315102	323052	277259	398567	552668	327482
	9.93	622.028	621.021	[M+H]+	TRUE	Leu Asp Pro Asp Tyr	4927	0	5089	4491	0	0
	10.46	186.131	185.124	[M+H]+	TRUE	Phospho-L-serine	0	4657	0	5526	0	4348
	10.59	163.115	162.108	[M+H]+	TRUE		2181	2072	2055	2305	0	1890
	10.73	303.058	302.051	[M+H]+	TRUE	Quercetin	1968	0	2051	1840	1869	1802
	10.83	163.115	162.108	[M+H]+	TRUE		2188	2016	2101	2454	2144	2169
	10.85	186.131	185.124	[M+H]+	TRUE	Phospho-L-serine	6284	5529	5615	6577	5650	5518
	10.92	303.058	302.051	[M+H]+	TRUE	Quercetin	0	2062	1982	0	1771	761
	12.36	186.956	185.949	[M+H]+	TRUE	D-Glycerate 3-phosphate	0	4389	4211	0	0	4204
	12.45	113.964	112.956	[M+H]+	TRUE		1252	1294	1564	1160	0	1196
	12.47	158.961	157.954	[M+H]+	TRUE		2867	2678	2664	2669	0	3101
	12.74	158.961	157.954	[M+H]+	TRUE		3095	0	0	0	0	2953
	12.92	326.378	325.37	[M+H]+	TRUE	Oleoyl Ethanolamide	1322	1203	1290	1171	1285	1663
	13.1	158.962	157.954	[M+H]+	TRUE		0	2855	0	3039	2776	2649
	13.13	186.956	185.949	[M+H]+	TRUE	D-Glycerate 2-phosphate	4793	4821	0	0	0	4120
	13.2	350.987	327.998	[M+Na]+, [M+H]+	TRUE	Oleoyl Ethanolamide	1848	1907	2175	1802	2009	1825
	13.21	327.008	326.001	[M+H]+	TRUE	Oleoyl Ethanolamide	1348	1565	1441	1161	1423	1128
	13.38	113.964	112.956	[M+H]+	TRUE		1446	1328	1380	1311	0	1439
	13.42	186.956	185.949	[M+H]+	TRUE	D-Glycerate 3-phosphate	4197	0	0	4242	0	4258
	13.48	108.517	107.51	[M+H]+	TRUE		811	914	1088	0	970	828
	13.81	355.063	354.056	[M+H]+	TRUE		4347	2091	2226	2999	2332	3107
	14.14	113.964	112.956	[M+H]+	TRUE		1619	1549	1392	1482	1377	0
	14.39	494.322	493.315	[M+H]+	TRUE	PE(19:1(9Z)/0:0)	646	867	1067	960	2962	1284
	14.78	200.201	199.194	[M+H]+	TRUE		2425	2421	2532	3275	2327	2905
	14.8	115.964	114.957	[M+H]+	TRUE		1457	1355	1645	1218	1279	1506
	14.87	108.518	107.51	[M+H]+	TRUE		906	837	884	1196	894	935
	14.93	100.51	99.5028	[M+H]+	TRUE		1503	1535	1447	1379	1662	0
	15.12	115.964	114.957	[M+H]+	TRUE		1446	1553	0	1399	1667	1521
	15.13	100.51	99.5027	[M+H]+	TRUE		1561	0	0	0	0	1362
	15.17	108.517	107.51	[M+H]+	TRUE		900	1080	917	0	0	974
	15.42	100.51	99.5027	[M+H]+	TRUE		1386	1665	0	1460	1355	0
	15.55	113.964	112.956	[M+H]+	TRUE		1466	0	1368	1309	1415	0
	15.84	100.51	99.5027	[M+H]+	TRUE		1278	1274	1572	1393	0	1271
	15.98	115.964	114.957	[M+H]+	TRUE		1385	1336	1422	0	1354	1550
	16.12	335.125	312.135	[M+Na]+, [M+K]+	TRUE		6394	8287	6825	7597	8084	8134
	16.2	301.141	300.134	[M+H]+	TRUE	Ala Pro Asn	9154	19308	17294	14891	29449	16123
	16.25	411.093	410.086	[M+H]+	TRUE	Asn Asp Tyr	2331	2924	2523	2048	2671	2302
	16.74	115.964	114.957	[M+H]+	TRUE		1469	1263	1404	0	1251	1504
	17.25	429.318	428.31	[M+H]+	TRUE	1α,25-dihydroxyvitamin D2	941	1343	1103	0	1198	1135
	17.28	385.292	384.285	[M+H]+	TRUE	Arg Pro Ile	1298	1594	1532	1248	1308	1476
	17.28	341.266	340.259	[M+H]+	TRUE	12-epi Leukotriene B4-d4	1068	1095	1427	1179	1264	1614
	17.36	782.568	759.579	[M+Na]+	TRUE	PE(18:1(11Z)/19:0)	0	0	231	588	1357	597
	17.72	575.412	574.405	[M+H]+	TRUE	Lys Thr Ile Thr Leu	1154	1027	1052	1106	1086	997
	17.75	531.386	530.378	[M+H]+	TRUE	Glu Val Lys Arg	1327	1329	1395	1684	1506	1337
	17.78	487.36	486.352	[M+H]+	TRUE	Lys Ile Val Lys	1548	1670	2152	1843	1649	1606
	17.81	485.112	484.104	[M+H]+	TRUE		4204	5208	5129	4053	5510	3859
	17.81	443.334	442.326	[M+H]+	TRUE		2450	2243	2266	2172	2469	2233
	17.83	355.282	354.274	[M+H]+	TRUE		1706	1738	1592	1685	1598	1531
	17.84	399.308	398.3	[M+H]+	TRUE	1-Oleoyl-2-acetyl-sn-glycerol	1904	2113	2119	2130	1970	2028
	18.11	808.584	807.576	[M+H]+	TRUE		0	0	164	418	1026	0
	18.22	354.319	353.311	[M+H]+	TRUE		0	2483	0	3154	2502	0
	18.48	283.283	282.276	[M+H]+	TRUE	Oleamide	1765	2514	2447	2310	4697	1989
	18.48	354.318	353.311	[M+H]+	TRUE		3156	2820	3066	0	3135	3073
	18.55	501.375	500.368	[M+H]+	TRUE		1214	1301	1390	953	1367	1111
	18.6	732.553	731.546	[M+H]+	TRUE	PE(17:0/18:1(11Z))	0	0	2030	3706	6610	3651
	18.61	457.349	456.342	[M+H]+	TRUE	Oleanolic acid	1458	1744	1611	1539	1671	1586
	18.61	413.323	412.316	[M+H]+	TRUE	Doxercalciferol	1501	1618	1537	2201	1466	1560
	18.69	282.279	281.272	[M+H]+	TRUE	Oleamide	2839	11693	13747	10237	9799	10957
	18.88	369.297	368.29	[M+H]+	TRUE	15(S)-15-methyl PGF2α	1171	1032	0	1294	0	1456
	19	100.51	199.006	[M+H+H]2+	TRUE		1463	1399	1319	1748	1535	1475
	19.04	354.318	353.311	[M+H]+	TRUE		0	3014	2931	2920	3223	3315
	19.06	226.952	225.944	[M+H]+	TRUE		0	10151	9344	9077	8956	0
	19.16	559.131	536.141	[M+Na]+, [M+K]+	TRUE		4560	4897	6165	4892	5585	6357
	19.17	115.964	114.957	[M+H]+	TRUE		1396	1466	1333	1604	1333	1265
	19.19	408.308	385.319	[M+Na]+, [M+K]+	TRUE		10962	11675	12106	9402	12213	9984
	19.3	732.553	731.545	[M+H]+, [M+Na]+	TRUE	PE(19:iso/16:1(9Z))	0	0	4161	6241	11014	5402
	19.33	100.51	99.5026	[M+H]+	TRUE		1433	1415	0	1246	1250	1566
	19.38	408.308	407.301	[M+H]+	TRUE	Ile Ile Tyr	8112	7756	7727	6953	7056	8327
	19.55	354.318	353.311	[M+H]+	TRUE		3468	2832	2701	3018	0	3187
	19.83	758.568	757.561	[M+H]+	TRUE	PE(19:0cycv8c/18:1(9Z))	0	0	1770	2361	5030	2542
	19.89	184.889	183.881	[M+H]+	TRUE		0	933	1102	770	0	880
	19.91	780.55	779.543	[M+H]+	TRUE		0	0	1290	2180	3027	1800
	20.06	782.565	781.558	[M+H]+	TRUE		0	0	0	1911	3378	5333
	20.1	760.583	759.576	[M+H]+	TRUE	PE(18:1(11Z)/19:0)	0	0	0	2939	5535	8776
	20.2	730.537	729.53	[M+H]+	TRUE	PE(19:0cycv8c/16:1(9Z))	0	579	1135	2295	1061	3777
	20.27	633.149	610.16	[M+Na]+, [M+K]+	TRUE	PtdIns-(4)-P1 (1,2-dihexanoyl)	6526	7451	9718	5716	6927	6626
	20.43	786.599	785.592	[M+H]+, [M+Na]+	TRUE	1,2-Dioleoyl PC	0	0	0	1286	1933	3475
	20.51	752.519	751.512	[M+H]+	TRUE		0	632	809	1638	768	2609
	20.73	393.297	392.29	[M+H]+	TRUE	Deoxycholic acid	15252	13904	12871	12757	14991	17363
	20.76	413.266	412.259	[M+H]+	TRUE	His Arg Thr	51810	120659	134843	66104	185381	64526
	20.77	803.543	802.536	[M+H]+	TRUE		4727	0	37255	8544	73991	10080
	20.92	804.843	803.836	[M+H]+	TRUE		1089	0	1233	0	1059	0
	21.01	338.342	337.334	[M+H]+, [M+Na]+	TRUE	13E-Docosenamide	8408	9270	10779	9078	10404	11141
	21.15	362.926	361.919	[M+H]+	TRUE		8041	7464	8150	7606	7404	0
	21.16	804.843	1607.67	[M+H+H]2+	TRUE		0	1362	1188	0	989	984
	21.19	707.168	706.161	[M+H]+	TRUE	His Trp Asp His Leu	7805	5650	6095	6746	5137	7825
	21.2	708.169	707.162	[M+H]+	TRUE		4441	3464	3686	4217	3206	5503
	21.2	804.844	803.837	[M+H]+	TRUE		1358	1177	0	1031	0	0
	21.21	430.913	429.906	[M+H]+	TRUE		11520	10913	0	10278	10674	9973
	21.22	770.85	769.842	[M+H]+	TRUE	Dihomo-γ-Linolenoyl PAF C-16	6006	6417	6153	5185	0	4808
	21.23	838.837	837.83	[M+H]+	TRUE	Butyryl-CoA	5816	5603	5687	5239	5054	4635
	21.3	702.863	701.855	[M+H]+	TRUE		6896	6796	7220	6283	6111	5920
	21.3	634.875	633.868	[M+H]+	TRUE		6908	6581	6628	6233	6086	5686
	21.31	566.888	565.88	[M+H]+	TRUE	1,2-Didecanoyl PC	0	7435	7491	0	0	6653
	21.37	498.901	497.893	[M+H]+	TRUE		6825	7294	7019	6401	6391	5969
	21.41	124.087	123.08	[M+H]+	TRUE	2-Amino-p-cresol	2957	2822	3062	3178	0	2908
	21.58	566.888	565.881	[M+H]+	TRUE	1,2-Didecanoyl PC	7816	0	0	6781	0	0
	21.65	226.952	225.944	[M+H]+	TRUE		0	33778	34448	32344	32517	32369
	21.71	556.859	555.851	[M+H]+	TRUE	Val Ile Val Leu Leu	1080	1173	0	1125	0	1338
	21.79	158.964	157.956	[M+H]+	TRUE		9286	9599	9262	9465	9599	9631
	21.84	216.923	215.915	[M+H]+	TRUE		2682	2987	2672	0	3455	3735
	21.84	124.087	123.08	[M+H]+	TRUE	2-Amino-p-cresol	2912	2930	0	3222	3004	2856
	21.98	782.187	781.18	[M+H]+	TRUE		4053	5174	5404	4898	3068	5225
	21.99	781.187	780.179	[M+H]+	TRUE		6458	7508	6555	7090	4875	8379
	22.21	144.982	143.975	[M+H]+	TRUE		6548	0	0	6488	6533	0
	22.31	124.087	123.08	[M+H]+	TRUE	2-Amino-p-cresol	3134	2851	2999	2755	3288	0
	22.35	469.328	468.321	[M+H]+	TRUE	32:6(14Z,17Z,20Z,23Z,26Z,29Z)	3861	4131	3229	2663	2722	2068
	22.59	273.167	272.16	[M+H]+	TRUE		3969	0	0	0	4600	0
	22.6	124.087	123.08	[M+H]+	TRUE	2-Amino-p-cresol	0	2749	2912	2809	2947	3001
	22.63	144.982	143.975	[M+H]+	TRUE		0	6152	6658	0	0	6911
	22.66	121.966	120.959	[M+H]+	TRUE		2501	2473	2432	2475	0	2785
	22.73	856.206	855.199	[M+H]+	TRUE		4172	5154	5187	4806	0	3828
	22.73	315.177	314.17	[M+H]+	TRUE	Ala Pro Gln	0	1953	1745	1637	0	1907
	22.74	855.204	854.197	[M+H]+	TRUE		5154	6398	7112	5791	7067	4918
	22.74	857.203	856.196	[M+H]+	TRUE	1-Palmitoyl-2-oleoyl-3-linoleoyl-rac-glycerol	3659	4140	4705	3713	4932	3411
	22.77	331.209	330.202	[M+H]+	TRUE	Arg Val Gly	2481	0	2229	2422	2231	2225
	22.77	429.318	428.31	[M+H]+	TRUE	1α,25-dihydroxyvitamin D2	825	1004	0	931	0	955
	23.22	273.167	272.16	[M+H]+	TRUE		4652	0	4343	4660	4326	0
	23.23	121.966	120.959	[M+H]+	TRUE		2681	2462	0	2407	2566	0
	23.24	298.347	297.339	[M+H]+	TRUE	Palmitoyl N-Isopropylamide	0	5731	5777	5401	5487	5743
	23.3	429.318	428.311	[M+H]+	TRUE		946	870	0	1084	922	1100
	23.43	121.966	120.959	[M+H]+	TRUE		0	0	2288	2805	2486	2647
	23.56	315.177	314.17	[M+H]+	TRUE	Ala Pro Gln	1678	0	0	0	0	1988
	23.66	226.952	225.944	[M+H]+	TRUE		11857	12343	11946	12985	13395	13927
	23.66	158.964	157.957	[M+H]+	TRUE		4590	4602	4820	5073	5298	5324
	23.72	430.913	429.906	[M+H]+	TRUE		2411	2590	2474	2504	0	3190
	23.78	298.347	297.339	[M+H]+	TRUE	Palmitoyl N-Isopropylamide	5267	0	0	5610	0	5663
	23.89	331.209	330.202	[M+H]+	TRUE	Arg Val Gly	0	2472	2457	2219	2536	2667
	23.9	273.167	272.16	[M+H]+	TRUE		0	4879	4592	4503	4581	0
	23.92	144.982	143.975	[M+H]+	TRUE		0	0	5802	5627	5583	0
	23.93	315.177	314.17	[M+H]+	TRUE	Ala Pro Gln	2034	1863	1889	0	1953	0
	23.95	430.913	429.906	[M+H]+	TRUE		2375	0	0	0	2870	2652
	24.08	298.347	297.339	[M+H]+	TRUE	Palmitoyl N-Isopropylamide	0	5501	5785	0	5795	0
	24.16	121.966	120.959	[M+H]+	TRUE		2471	2384	0	0	2698	2551
	24.27	315.178	314.171	[M+H]+	TRUE	Ala Pro Gln	0	1857	1797	2033	2023	1825
	24.41	708.511	707.504	[M+H]+	TRUE		4592	5334	7118	6177	10193	5760
	24.41	686.439	685.432	[M+H]+	TRUE	Tyr Phe Lys Ile Asp	12638	15144	20740	15652	26096	14527
	24.42	685.435	684.428	[M+H]+	TRUE	Tyr Phe Lys Ile Asp	25449	32256	42109	33657	57546	30724
	24.63	158.964	157.957	[M+H]+	TRUE		3808	4117	4071	4205	0	5136
	24.65	298.347	297.339	[M+H]+	TRUE	Palmitoyl N-Isopropylamide	5110	0	0	5355	6077	5348
	24.82	315.178	314.17	[M+H]+	TRUE	Ala Pro Gln	1763	1836	2141	1948	0	0
	24.84	144.982	143.975	[M+H]+	TRUE		0	5516	0	5623	0	6321
	24.84	226.951	225.944	[M+H]+	TRUE		9240	0	0	0	0	11588
